# Single molecule imaging and modelling of mRNA decay dynamics in the *Drosophila* embryo

**DOI:** 10.1101/2022.03.17.484585

**Authors:** Lauren Forbes Beadle, Jennifer C. Love, Yuliya Shapovalova, Artem Artemev, Magnus Rattray, Hilary L. Ashe

**Author notes:** Present address: Radboud University, Postbus 9010, 6500 GL, Nijmegen, The Netherlands. Joint contribution (Lauren Forbes Beadle, Jennifer C. Love).

## Abstract

Regulation of mRNA degradation is critical for a diverse array of cellular processes and developmental cell fate decisions. Many methods for determining mRNA half-lives rely on transcriptional inhibition or metabolic labelling. Here we use a non-invasive method for estimating half-lives for hundreds of mRNAs in the early *Drosophila* embryo. This approach uses the intronic and exonic reads from a total RNA-seq time series and Gaussian process regression to model the dynamics of premature and mature mRNAs. We show how regulation of mRNA stability is used to establish a range of mature mRNA dynamics during embryogenesis, despite shared transcription profiles. Using single molecule imaging we provide evidence that, for the mRNAs tested, there is a correlation between short half-life and mRNA association with P-bodies. Moreover, we detect an enrichment of mRNA 3’ ends in P-bodies in the early embryo, consistent with 5’ to 3’ degradation occurring in P-bodies for at least a subset of mRNAs. We discuss our findings in relation to recently published data suggesting that the primary function of P-bodies in other biological contexts is mRNA storage.
