## Supplementary Table 1 for "Single molecule imaging and modelling of mRNA decay dynamics in the *Drosophila* embryo"

### Sheet: Sheet1
gene_id	name	tr_id	D	Half_life (mins)	category
FBgn0036007	path	FBtr0333865	0.491642	1	short
FBgn0261563	wb	FBtr0305063	0.473842	1	short
FBgn0010280	Taf4	FBtr0114589	0.45008	2	short
FBgn0026179	siz	FBtr0111038	0.429505	2	short
FBgn0039350	jigr1	FBtr0445401	0.379257	2	short
FBgn0013765	cnn	FBtr0309890	0.370137	2	short
FBgn0035157	CG13894	FBtr0072606	0.350773	2	short
FBgn0034644	Ip6k	FBtr0071662	0.340981	2	short
FBgn0263102	psq	FBtr0100607	0.321647	2	short
FBgn0284243	Œ≤Tub56D	FBtr0086537	0.307533	2	short
FBgn0265003	koi	FBtr0335516	0.29946	2	short
FBgn0036007	path	FBtr0333864	0.287044	2	short
FBgn0052982	CG32982	FBtr0301040	0.287032	2	short
FBgn0037261	CG9775	FBtr0078895	0.282328	2	short
FBgn0026376	Rgl	FBtr0075796	0.272302	3	short
FBgn0020304	drongo	FBtr0078037	0.267656	3	short
FBgn0039350	jigr1	FBtr0084889	0.257559	3	short
FBgn0001316	klar	FBtr0343526	0.249379	3	short
FBgn0035397	PAN3	FBtr0072993	0.245128	3	short
FBgn0263102	psq	FBtr0088278	0.240068	3	short
FBgn0039350	jigr1	FBtr0336450	0.236946	3	short
FBgn0013733	shot	FBtr0087618	0.236351	3	short
FBgn0004102	oc	FBtr0331305	0.233662	3	short
FBgn0010473	tutl	FBtr0089268	0.218834	3	short
FBgn0260635	Diap1	FBtr0333618	0.218824	3	short
FBgn0262614	pyd	FBtr0305303	0.217616	3	short
FBgn0266756	btsz	FBtr0334288	0.216683	3	short
FBgn0028953	CG14478	FBtr0345417	0.214392	3	short
FBgn0262867	Ptr	FBtr0336524	0.211331	3	short
FBgn0014163	fax	FBtr0075413	0.209535	3	short
FBgn0266696	Svil	FBtr0345108	0.207923	3	short
FBgn0083940	RhoU	FBtr0110782	0.207192	3	short
FBgn0035397	PAN3	FBtr0072998	0.206102	3	short
FBgn0028953	CG14478	FBtr0086922	0.205653	3	short
FBgn0038476	kuk	FBtr0305987	0.202519	3	short
FBgn0004828	His3.3B	FBtr0071346	0.200908	3	short
FBgn0013765	cnn	FBtr0309888	0.198646	3	short
FBgn0053113	Rtnl1	FBtr0079042	0.188073	4	short
FBgn0015371	chn	FBtr0305217	0.186472	4	short
FBgn0003261	Rm62	FBtr0078654	0.183215	4	short
FBgn0053113	Rtnl1	FBtr0079043	0.181693	4	short
FBgn0010215	Œ±-Cat	FBtr0339894	0.177212	4	short
FBgn0259212	cno	FBtr0334910	0.176206	4	short
FBgn0002873	mud	FBtr0308326	0.17383	4	short
FBgn0085432	pan	FBtr0112657	0.171849	4	short
FBgn0085432	pan	FBtr0100246	0.167308	4	short
FBgn0261822	Bsg	FBtr0079573	0.162383	4	short
FBgn0260635	Diap1	FBtr0075501	0.160808	4	short
FBgn0034158	RalGPS	FBtr0087031	0.156564	4	short
FBgn0037085	Neu2	FBtr0332718	0.145933	5	short
FBgn0002931	net	FBtr0330637	0.144524	5	short
FBgn0035656	CG10479	FBtr0077070	0.142229	5	short
FBgn0001320	kni	FBtr0344836	0.141745	5	short
FBgn0016977	spen	FBtr0330652	0.141	5	short
FBgn0261560	Thor	FBtr0077524	0.134856	5	short
FBgn0086690	Plp	FBtr0333940	0.128945	5	short
FBgn0283521	lola	FBtr0089362	0.12441	6	short
FBgn0051523	CG31523	FBtr0078937	0.120809	6	short
FBgn0038803	CG5191	FBtr0083908	0.119617	6	short
FBgn0001235	hth	FBtr0100455	0.118501	6	short
FBgn0264270	Sxl	FBtr0336729	0.113297	6	short
FBgn0038535	alt	FBtr0089416	0.113153	6	short
FBgn0266418	wake	FBtr0344406	0.110317	6	short
FBgn0000163	baz	FBtr0343764	0.108355	6	short
FBgn0003866	tsh	FBtr0085906	0.10417	7	short
FBgn0000117	arm	FBtr0332583	0.0998778	7	short
FBgn0003716	tkv	FBtr0079089	0.0984232	7	short
FBgn0264270	Sxl	FBtr0331254	0.0974108	7	short
FBgn0260400	elav	FBtr0070091	0.0943595	7	short
FBgn0023214	edl	FBtr0086652	0.0878001	8	short
FBgn0010382	CycE	FBtr0080777	0.0863255	8	short
FBgn0000723	FER	FBtr0082052	0.0859577	8	short
FBgn0005672	spi	FBtr0081270	0.0840614	8	short
FBgn0002985	odd	FBtr0077557	0.0837235	8	short
FBgn0034602	Lapsyn	FBtr0071583	0.0837096	8	short
FBgn0035656	CG10479	FBtr0332041	0.0833584	8	short
FBgn0013272	Gp150	FBtr0342985	0.08287	8	short
FBgn0003731	Egfr	FBtr0071654	0.0817101	8	short
FBgn0002590	RpS5a	FBtr0345132	0.0786416	9	short
FBgn0001090	bnb	FBtr0074658	0.0779122	9	short
FBgn0053526	PNUTS	FBtr0091487	0.0771381	9	short
FBgn0266129	lov	FBtr0330231	0.0763096	9	short
FBgn0266129	lov	FBtr0072458	0.07528	9	short
FBgn0283521	lola	FBtr0089344	0.072213	10	short
FBgn0004646	ogre	FBtr0071037	0.07178	10	short
FBgn0263144	bin3	FBtr0336519	0.0708477	10	short
FBgn0267791	HnRNP-K	FBtr0086222	0.0704724	10	short
FBgn0004635	rho	FBtr0072694	0.0701589	10	short
FBgn0261648	salm	FBtr0089913	0.0700005	10	short
FBgn0010105	comm	FBtr0075579	0.0690022	10	short
FBgn0019650	toy	FBtr0089185	0.0686187	10	short
FBgn0010651	MFS14	FBtr0086635	0.0680207	10	short
FBgn0263256	CG43394	FBtr0344862	0.0676299	10	short
FBgn0004956	upd1	FBtr0112847	0.0669993	10	short
FBgn0263102	psq	FBtr0088281	0.0667081	10	short
FBgn0001323	knrl	FBtr0346815	0.0650953	11	short
FBgn0267790	rump	FBtr0304684	0.0642656	11	short
FBgn0003041	pbl	FBtr0076774	0.0641586	11	short
FBgn0003002	opa	FBtr0078836	0.0633192	11	short
FBgn0032629	beat-IIIc	FBtr0080971	0.0631886	11	short
FBgn0039026	CG7029	FBtr0084312	0.0626412	11	short
FBgn0016059	Sema1b	FBtr0086891	0.0619729	11	short
FBgn0004368	Ptp4E	FBtr0301796	0.0605706	11	short
FBgn0044028	Notum	FBtr0075435	0.0595071	12	short
FBgn0039286	dan	FBtr0330289	0.0576424	12	short
FBgn0004394	pdm2	FBtr0080393	0.0564191	12	short
FBgn0013272	Gp150	FBtr0071816	0.0560595	12	short
FBgn0041184	Socs36E	FBtr0081040	0.0557575	12	short
FBgn0041184	Socs36E	FBtr0329928	0.0557575	12	short
FBgn0003254	rib	FBtr0086512	0.0553314	13	short
FBgn0003254	rib	FBtr0330058	0.0553314	13	short
FBgn0003896	tup	FBtr0342921	0.05521	13	short
FBgn0026160	tna	FBtr0076267	0.0530072	13	short
FBgn0265276	l(3)neo38	FBtr0082533	0.0521404	13	short
FBgn0085424	nub	FBtr0342628	0.0520367	13	short
FBgn0041160	comm2	FBtr0075580	0.0519382	13	short
FBgn0035236	Tmep	FBtr0072746	0.0516211	13	short
FBgn0004362	HmgD	FBtr0345487	0.049912	14	short
FBgn0013725	phyl	FBtr0087516	0.0494743	14	short
FBgn0000489	Pka-C3	FBtr0075529	0.0493574	14	short
FBgn0266101	CG44838	FBtr0343559	0.0484163	14	short
FBgn0032682	grnd	FBtr0300674	0.0481456	14	short
FBgn0001320	kni	FBtr0078283	0.0476418	15	short
FBgn0000490	dpp	FBtr0077775	0.0470658	15	short
FBgn0035625	Blimp-1	FBtr0331806	0.0462951	15	short
FBgn0004861	ph-p	FBtr0070432	0.0461459	15	short
FBgn0264707	RhoGEF3	FBtr0333956	0.0455017	15	short
FBgn0010651	MFS14	FBtr0345426	0.0454626	15	short
FBgn0265276	l(3)neo38	FBtr0307082	0.0452602	15	short
FBgn0003041	pbl	FBtr0306647	0.0452029	15	short
FBgn0033649	pyr	FBtr0113070	0.0449646	15	short
FBgn0013272	Gp150	FBtr0342986	0.0439013	16	medium
FBgn0014163	fax	FBtr0331176	0.0435173	16	medium
FBgn0033987	ckn	FBtr0087411	0.0429387	16	medium
FBgn0033483	egr	FBtr0088406	0.0426365	16	medium
FBgn0264598	PsGEF	FBtr0333527	0.0425805	16	medium
FBgn0037992	CG4702	FBtr0082550	0.0418037	17	medium
FBgn0015903	apt	FBtr0072070	0.041429	17	medium
FBgn0008636	hbn	FBtr0071556	0.0399912	17	medium
FBgn0265274	Inx3	FBtr0345207	0.0392461	18	medium
FBgn0004861	ph-p	FBtr0301515	0.0386112	18	medium
FBgn0261648	salm	FBtr0343619	0.0384126	18	medium
FBgn0000542	ec	FBtr0112802	0.0379888	18	medium
FBgn0001325	Kr	FBtr0072449	0.036935	19	medium
FBgn0052227	gogo	FBtr0074848	0.0367608	19	medium
FBgn0037992	CG4702	FBtr0308292	0.0365081	19	medium
FBgn0261873	sdt	FBtr0308217	0.0364964	19	medium
FBgn0000542	ec	FBtr0070606	0.0350784	20	medium
FBgn0262867	Ptr	FBtr0307501	0.0346029	20	medium
FBgn0027660	blot	FBtr0339898	0.0332382	21	medium
FBgn0011766	E2f1	FBtr0084118	0.0328183	21	medium
FBgn0259211	grh	FBtr0345791	0.0327939	21	medium
FBgn0283741	prage	FBtr0302655	0.0321649	22	medium
FBgn0000439	Dfd	FBtr0081621	0.0313001	22	medium
FBgn0011723	byn	FBtr0332071	0.0308543	22	medium
FBgn0003463	sog	FBtr0074063	0.0308477	22	medium
FBgn0264270	Sxl	FBtr0331259	0.0302657	23	medium
FBgn0033987	ckn	FBtr0087409	0.0302413	23	medium
FBgn0011723	byn	FBtr0332070	0.0302203	23	medium
FBgn0010228	HmgZ	FBtr0342960	0.0297714	23	medium
FBgn0031879	uif	FBtr0302162	0.0297489	23	medium
FBgn0035956	Doc2	FBtr0076547	0.0293445	24	medium
FBgn0003892	ptc	FBtr0089427	0.0290608	24	medium
FBgn0261930	vnd	FBtr0070110	0.0288594	24	medium
FBgn0284084	wg	FBtr0079432	0.0286077	24	medium
FBgn0028789	Doc1	FBtr0076522	0.0281153	25	medium
FBgn0038475	Keap1	FBtr0083422	0.0278411	25	medium
FBgn0266418	wake	FBtr0344405	0.0276179	25	medium
FBgn0263256	CG43394	FBtr0330321	0.0272114	25	medium
FBgn0005636	nvy	FBtr0072267	0.0269523	26	long
FBgn0005636	nvy	FBtr0330612	0.0269523	26	long
FBgn0016977	spen	FBtr0306341	0.026913	26	long
FBgn0013765	cnn	FBtr0309892	0.0268725	26	long
FBgn0262614	pyd	FBtr0305304	0.0267937	26	long
FBgn0053113	Rtnl1	FBtr0079044	0.0265112	26	long
FBgn0034504	CG8929	FBtr0345355	0.0258219	27	long
FBgn0265276	l(3)neo38	FBtr0110877	0.0252032	28	long
FBgn0265276	l(3)neo38	FBtr0330170	0.0252032	28	long
FBgn0050089	CG30089	FBtr0340007	0.0251773	28	long
FBgn0000395	cv-2	FBtr0071610	0.0246295	28	long
FBgn0283741	prage	FBtr0332901	0.0233652	30	long
FBgn0002873	mud	FBtr0308329	0.0222611	31	long
FBgn0031632	CG15628	FBtr0077384	0.0220531	31	long
FBgn0004595	pros	FBtr0304605	0.0212363	33	long
FBgn0050115	GEFmeso	FBtr0340387	0.0212005	33	long
FBgn0010473	tutl	FBtr0301864	0.0210404	33	long
FBgn0031001	CG7884	FBtr0074674	0.0209049	33	long
FBgn0026319	Traf4	FBtr0077429	0.0207585	33	long
FBgn0267791	HnRNP-K	FBtr0086219	0.020609	34	long
FBgn0028491	CG2930	FBtr0070610	0.0204616	34	long
FBgn0035432	ZnT63C	FBtr0073058	0.0201684	34	long
FBgn0013272	Gp150	FBtr0071815	0.0197353	35	long
FBgn0032681	CG10283	FBtr0081085	0.0195275	35	long
FBgn0038385	Fbxl7	FBtr0083201	0.0194193	36	long
FBgn0259211	grh	FBtr0299706	0.0191898	36	long
FBgn0001235	hth	FBtr0344145	0.0186217	37	long
FBgn0264895	RapGAP1	FBtr0334847	0.0185767	37	long
FBgn0261873	sdt	FBtr0089974	0.0182859	38	long
FBgn0259211	grh	FBtr0300538	0.017429	40	long
FBgn0026061	Mipp1	FBtr0075399	0.0172453	40	long
FBgn0262624	Tmhs	FBtr0072836	0.0166937	42	long
FBgn0086690	Plp	FBtr0333946	0.0166161	42	long
FBgn0003326	sca	FBtr0087855	0.0158718	44	long
FBgn0053207	pxb	FBtr0083162	0.0148372	47	long
FBgn0262719	CG43163	FBtr0305700	0.0147353	47	long
FBgn0037363	Atg17	FBtr0334946	0.0143308	48	long
FBgn0266696	Svil	FBtr0345085	0.0141088	49	long
FBgn0004795	retn	FBtr0340030	0.0138954	50	long
FBgn0265276	l(3)neo38	FBtr0305186	0.0138688	50	long
FBgn0028371	jbug	FBtr0301377	0.0135686	51	long
FBgn0033652	ths	FBtr0088030	0.0128917	54	long
FBgn0050015	CG30015	FBtr0113357	0.0127702	54	long
FBgn0003326	sca	FBtr0087856	0.0122182	57	long
FBgn0027660	blot	FBtr0075234	0.0118338	59	long
FBgn0004456	mew	FBtr0340190	0.0113865	61	long
FBgn0003463	sog	FBtr0340346	0.0113217	61	long
FBgn0039286	dan	FBtr0330288	0.0110056	63	long
FBgn0039286	dan	FBtr0084803	0.0110053	63	long
FBgn0034013	unc-5	FBtr0087382	0.0106392	65	long
FBgn0010300	brat	FBtr0081160	0.010588	65	long
FBgn0015773	NetA	FBtr0073942	0.0103059	67	long
FBgn0085412	kmr	FBtr0329899	0.0101333	68	long
FBgn0264895	RapGAP1	FBtr0334848	0.0101069	69	long
FBgn0013765	cnn	FBtr0087704	0.0097616	71	long
FBgn0026376	Rgl	FBtr0075794	0.00969529	71	long
FBgn0262719	CG43163	FBtr0308608	0.00965495	72	long
FBgn0000723	FER	FBtr0082051	0.00907892	76	long
FBgn0002543	robo2	FBtr0077941	0.00899523	77	long
FBgn0002543	robo2	FBtr0329985	0.00899509	77	long
FBgn0037007	BNIP3	FBtr0078218	0.00878097	79	long
FBgn0264089	sli	FBtr0330730	0.00831334	83	long
FBgn0051721	Trim9	FBtr0080096	0.00828559	84	long
FBgn0003308	ry	FBtr0082704	0.00815632	85	long
FBgn0031632	CG15628	FBtr0336962	0.00797347	87	long
FBgn0000180	bib	FBtr0329984	0.00740386	94	long
FBgn0000180	bib	FBtr0079929	0.00740328	94	long
FBgn0266756	btsz	FBtr0334286	0.00731048	95	long
FBgn0004859	ci	FBtr0089178	0.00709977	98	long
FBgn0027660	blot	FBtr0075233	0.00705043	98	long
FBgn0040038	klhl10	FBtr0113686	0.00645719	107	long
FBgn0024236	foi	FBtr0345601	0.00618286	112	long
FBgn0030360	CG1806	FBtr0339626	0.00610265	114	long
FBgn0035954	Doc3	FBtr0076521	0.00593529	117	long
FBgn0002945	nkd	FBtr0075039	0.00592157	117	long
FBgn0262614	pyd	FBtr0305298	0.00577597	120	long
FBgn0263256	CG43394	FBtr0308298	0.00521129	133	long
FBgn0278608	Dsp1	FBtr0089259	0.00511062	136	long
FBgn0034606	ASPP	FBtr0071622	0.00489573	142	long
FBgn0263256	CG43394	FBtr0339672	0.00480563	144	long
FBgn0010452	trn	FBtr0075890	0.00477887	145	long
FBgn0010452	trn	FBtr0330075	0.00477887	145	long
FBgn0265276	l(3)neo38	FBtr0110876	0.00458656	151	long
FBgn0259740	CG42394	FBtr0302201	0.00428596	162	long
FBgn0037007	BNIP3	FBtr0078219	0.00398098	174	long
FBgn0037213	CG12581	FBtr0078961	0.003882	179	long
FBgn0267348	LanB2	FBtr0076382	0.0038546	180	long
FBgn0015773	NetA	FBtr0308337	0.00375775	184	long
FBgn0010228	HmgZ	FBtr0071673	0.00350559	198	long
FBgn0004512	Mdr49	FBtr0087801	0.00332252	209	long
FBgn0031879	uif	FBtr0290119	0.00298829	232	long
FBgn0026059	Mhcl	FBtr0303845	0.00279992	248	long
FBgn0265082	Cdep	FBtr0336809	0.00279679	248	long
FBgn0268063	ltl	FBtr0332144	0.00278229	249	long
