## Supplementary Table 2 for "Single molecule imaging and modelling of mRNA decay dynamics in the *Drosophila* embryo"

### Sheet: Sheet1
Probe name	Sequence 5' -3'
Neu2_1	CCTCCTAAGTTTCGAGCTGGACTCAGTGtgacaagggttgtactcctt
Neu2_2	CCTCCTAAGTTTCGAGCTGGACTCAGTGgcaatctgtaaagatgttgc
Neu2_3	CCTCCTAAGTTTCGAGCTGGACTCAGTGatgtggcaataagcacagga
Neu2_4	CCTCCTAAGTTTCGAGCTGGACTCAGTGtcacggcgaatgcgtattta
Neu2_5	CCTCCTAAGTTTCGAGCTGGACTCAGTGtccatcgatcttattttcgt
Neu2_6	CCTCCTAAGTTTCGAGCTGGACTCAGTGggcaaactcggcatattgac
Neu2_7	CCTCCTAAGTTTCGAGCTGGACTCAGTGcactggccatattttcgtaa
Neu2_8	CCTCCTAAGTTTCGAGCTGGACTCAGTGcggttcatgagactcatcga
Neu2_9	CCTCCTAAGTTTCGAGCTGGACTCAGTGccggtgcacttgtatattat
Neu2_10	CCTCCTAAGTTTCGAGCTGGACTCAGTGggatcgtgcttctcaacttg
Neu2_11	CCTCCTAAGTTTCGAGCTGGACTCAGTGagacaggacttgcatatggt
Neu2_12	CCTCCTAAGTTTCGAGCTGGACTCAGTGatatcgaatgcattctgcgc
Neu2_13	CCTCCTAAGTTTCGAGCTGGACTCAGTGtgacttctctcgtacgtttc
Neu2_14	CCTCCTAAGTTTCGAGCTGGACTCAGTGatccttgaggaagcggtaaa
Neu2_15	CCTCCTAAGTTTCGAGCTGGACTCAGTGgatccatcattttcactctc
Neu2_16	CCTCCTAAGTTTCGAGCTGGACTCAGTGctccacttcttctgagcatc
Neu2_17	CCTCCTAAGTTTCGAGCTGGACTCAGTGatcaggttcattgccggaat
Neu2_18	CCTCCTAAGTTTCGAGCTGGACTCAGTGccttgatatcacattcgtta
Neu2_19	CCTCCTAAGTTTCGAGCTGGACTCAGTGctaaagcctggtttctcctt
Neu2_20	CCTCCTAAGTTTCGAGCTGGACTCAGTGagatttagggcagtgagaac
Neu2_21	CCTCCTAAGTTTCGAGCTGGACTCAGTGgtgtaccttcagatttgatt
Neu2_22	CCTCCTAAGTTTCGAGCTGGACTCAGTGacgttctcctgtgtgtgaac
Neu2_23	CCTCCTAAGTTTCGAGCTGGACTCAGTGggcagagggaacacgtgaag
Neu2_24	CCTCCTAAGTTTCGAGCTGGACTCAGTGgagctatagccaaaggactt
Neu2_25	CCTCCTAAGTTTCGAGCTGGACTCAGTGggttcgcatgtgattctgaa
Neu2_26	CCTCCTAAGTTTCGAGCTGGACTCAGTGaatgcgagcactggaagggt
Neu2_27	CCTCCTAAGTTTCGAGCTGGACTCAGTGccagctgtaaaggaccttgg
Neu2_28	CCTCCTAAGTTTCGAGCTGGACTCAGTGatctgtatgtgggccttgag
Neu2_29	CCTCCTAAGTTTCGAGCTGGACTCAGTGtaacgatcctcttctttcgt
Neu2_30	CCTCCTAAGTTTCGAGCTGGACTCAGTGaagcacttttggcagtatgg
Neu2_31	CCTCCTAAGTTTCGAGCTGGACTCAGTGgccaaatgctgcttgagaat
Neu2_32	CCTCCTAAGTTTCGAGCTGGACTCAGTGaactgcgtttcatcagtgtg
Neu2_33	CCTCCTAAGTTTCGAGCTGGACTCAGTGgaaaggacttcgagcactgg
Neu2_34	CCTCCTAAGTTTCGAGCTGGACTCAGTGtgtgcatccaaagttcatgt
Neu2_35	CCTCCTAAGTTTCGAGCTGGACTCAGTGgtaaagaggcgttcttggtg
Neu2_36	CCTCCTAAGTTTCGAGCTGGACTCAGTGaaagtcctttgagcaatggc
Neu2_37	CCTCCTAAGTTTCGAGCTGGACTCAGTGcgcttgagatacgcatgtag
Neu2_38	CCTCCTAAGTTTCGAGCTGGACTCAGTGttgagctttgagagcatctc
Neu2_39	CCTCCTAAGTTTCGAGCTGGACTCAGTGagtgttttgtgagcagatgc
Neu2_40	CCTCCTAAGTTTCGAGCTGGACTCAGTGcacttaagtgcctttgagtg
Neu2_41	CCTCCTAAGTTTCGAGCTGGACTCAGTGttgtcattcccgtaccaaaa
otd_1	CCTCCTAAGTTTCGAGCTGGACTCAGTGgacgctgttttcgtgtgttg
otd_2	CCTCCTAAGTTTCGAGCTGGACTCAGTGttccagaacatccaattggg
otd_3	CCTCCTAAGTTTCGAGCTGGACTCAGTGgataacgggtcttgccaaat
otd_4	CCTCCTAAGTTTCGAGCTGGACTCAGTGtcttcgcgcatgaatatgtc
otd_5	CCTCCTAAGTTTCGAGCTGGACTCAGTGtctagattcgggcagattga
otd_6	CCTCCTAAGTTTCGAGCTGGACTCAGTGtggtgcgtcttaatcgattg
otd_7	CCTCCTAAGTTTCGAGCTGGACTCAGTGtgcggcgctcaaaaaggaac
otd_8	CCTCCTAAGTTTCGAGCTGGACTCAGTGagtggcgaggagttctgatg
otd_9	CCTCCTAAGTTTCGAGCTGGACTCAGTGttttgcaaacgatgctcacc
otd_10	CCTCCTAAGTTTCGAGCTGGACTCAGTGtgatcatagggcgagcgaag
otd_11	CCTCCTAAGTTTCGAGCTGGACTCAGTGgatgctgtgatgatgatgca
otd_12	CCTCCTAAGTTTCGAGCTGGACTCAGTGcatcggtgtgatattgccac
otd_13	CCTCCTAAGTTTCGAGCTGGACTCAGTGtgattggacatataggcggc
otd_14	CCTCCTAAGTTTCGAGCTGGACTCAGTGgtactgattgtgccagaagt
otd_15	CCTCCTAAGTTTCGAGCTGGACTCAGTGctgggcatagttattcggat
otd_16	CCTCCTAAGTTTCGAGCTGGACTCAGTGactccatctgtgagtagtag
otd_17	CCTCCTAAGTTTCGAGCTGGACTCAGTGtgacctgattctgattgcta
otd_18	CCTCCTAAGTTTCGAGCTGGACTCAGTGacagaccaaaattggaggcc
otd_19	CCTCCTAAGTTTCGAGCTGGACTCAGTGacatgtaatccaggctgttc
otd_20	CCTCCTAAGTTTCGAGCTGGACTCAGTGcaccatattcgcgtacttat
otd_21	CCTCCTAAGTTTCGAGCTGGACTCAGTGcttaaccgaacgtatgatcc
otd_22	CCTCCTAAGTTTCGAGCTGGACTCAGTGgctctatactcgctatatca
otd_23	CCTCCTAAGTTTCGAGCTGGACTCAGTGggctgtagatatgtatccat
otd_24	CCTCCTAAGTTTCGAGCTGGACTCAGTGttgttctgagaatgcagcgg
otd_25	CCTCCTAAGTTTCGAGCTGGACTCAGTGaggaagtgtatctacggtcg
otd_26	CCTCCTAAGTTTCGAGCTGGACTCAGTGacttgaatttcctatttcca
otd_27	CCTCCTAAGTTTCGAGCTGGACTCAGTGggcattgctaaattggatgt
otd_28	CCTCCTAAGTTTCGAGCTGGACTCAGTGcattccatttcgcgatcata
otd_29	CCTCCTAAGTTTCGAGCTGGACTCAGTGgaaatagacctccaacgcgg
otd_30	CCTCCTAAGTTTCGAGCTGGACTCAGTGtataaacttgtaactccccc
otd_31	CCTCCTAAGTTTCGAGCTGGACTCAGTGgcttaagctaggcctataat
otd_32	CCTCCTAAGTTTCGAGCTGGACTCAGTGatttacttcgttgatcctgg
otd_33	CCTCCTAAGTTTCGAGCTGGACTCAGTGcatcggttttttttccttga
otd_34	CCTCCTAAGTTTCGAGCTGGACTCAGTGcatgcatttactctctggat
otd_35	CCTCCTAAGTTTCGAGCTGGACTCAGTGctcctgccaacttacaatta
otd_36	CCTCCTAAGTTTCGAGCTGGACTCAGTGccacgtaatggtctacgtat
otd_37	CCTCCTAAGTTTCGAGCTGGACTCAGTGgctttatgatatgctgagct
otd_38	CCTCCTAAGTTTCGAGCTGGACTCAGTGcgttttagctgatttgggtt
otd_39	CCTCCTAAGTTTCGAGCTGGACTCAGTGgaattcccttcgttttcata
otd_40	CCTCCTAAGTTTCGAGCTGGACTCAGTGgttgctaaatactctttccc
otd_41	CCTCCTAAGTTTCGAGCTGGACTCAGTGttctatcatttcgagtcgct
otd_42	CCTCCTAAGTTTCGAGCTGGACTCAGTGcatttatcatttgccttcgt
otd_43	CCTCCTAAGTTTCGAGCTGGACTCAGTGcaatcgtcatgtgtggagtt
otd_44	CCTCCTAAGTTTCGAGCTGGACTCAGTGtcgattttccttacatgctt
otd_45	CCTCCTAAGTTTCGAGCTGGACTCAGTGcttaaaatgtatcccgcgga
otd_46	CCTCCTAAGTTTCGAGCTGGACTCAGTGcagatcatcgtttacatcgt
otd_47	CCTCCTAAGTTTCGAGCTGGACTCAGTGttgtttatctttctcttgct
otd_48	CCTCCTAAGTTTCGAGCTGGACTCAGTGaccagtttgcttaaacgtta
otd_49	CCTCCTAAGTTTCGAGCTGGACTCAGTGggtcctttcagtaggatc
otd_50	CCTCCTAAGTTTCGAGCTGGACTCAGTGaatcgctggttagtgcgc
otd_51	CCTCCTAAGTTTCGAGCTGGACTCAGTGtccgatcgatagtcaagt
otd_52	CCTCCTAAGTTTCGAGCTGGACTCAGTGatccaccaggtcactcac
otd_53	CCTCCTAAGTTTCGAGCTGGACTCAGTGtggcctcaggcttctata
otd_54	CCTCCTAAGTTTCGAGCTGGACTCAGTGcgccacgttgaagctgtg
otd_55	CCTCCTAAGTTTCGAGCTGGACTCAGTGcattaaggcctcggtcga
otd_56	CCTCCTAAGTTTCGAGCTGGACTCAGTGccaaatcgcccgatttga
otd_57	CCTCCTAAGTTTCGAGCTGGACTCAGTGccgtaactgtgcggatgg
otd_58	CCTCCTAAGTTTCGAGCTGGACTCAGTGgtgcggcaccgaatgatg
otd_59	CCTCCTAAGTTTCGAGCTGGACTCAGTGagcgatggcatgggcatg
otd_60	CCTCCTAAGTTTCGAGCTGGACTCAGTGcgtgtgggaggccgaagg
otd_61	CCTCCTAAGTTTCGAGCTGGACTCAGTGataccttgggagaacccg
otd_62	CCTCCTAAGTTTCGAGCTGGACTCAGTGgcgattcttgaaccacac
otd_63	CCTCCTAAGTTTCGAGCTGGACTCAGTGgcgcggcgattcttgaac
otd_64	CCTCCTAAGTTTCGAGCTGGACTCAGTGcaactgttggcggcactt
otd_65	CCTCCTAAGTTTCGAGCTGGACTCAGTGagctattcgactgctgct
otd_66	CCTCCTAAGTTTCGAGCTGGACTCAGTGctggcattcttcgagctg
otd_67	CCTCCTAAGTTTCGAGCTGGACTCAGTGgagctgctgcagctgttg
otd_68	CCTCCTAAGTTTCGAGCTGGACTCAGTGgctattgctgcgactgtt
otd_69	CCTCCTAAGTTTCGAGCTGGACTCAGTGtgctgctgccgttattat
otd_70	CCTCCTAAGTTTCGAGCTGGACTCAGTGggagctctgtgtgttgtt
otd_71	CCTCCTAAGTTTCGAGCTGGACTCAGTGtgttgctgttattgccgc
otd_72	CCTCCTAAGTTTCGAGCTGGACTCAGTGccctgcttttgcgacgac
otd_73	CCTCCTAAGTTTCGAGCTGGACTCAGTGctggctggactgtgagtt
otd_74	CCTCCTAAGTTTCGAGCTGGACTCAGTGattattgccaccggagga
otd_75	CCTCCTAAGTTTCGAGCTGGACTCAGTGctgctgccgaattgttgt
otd_76	CCTCCTAAGTTTCGAGCTGGACTCAGTGcgcttttggattgtggct
otd_77	CCTCCTAAGTTTCGAGCTGGACTCAGTGtcttgctgttgtttttgt
otd_78	CCTCCTAAGTTTCGAGCTGGACTCAGTGtctgtgtcgtgtgtgttt
otd_79	CCTCCTAAGTTTCGAGCTGGACTCAGTGacttttgtttgtgggtct
otd_80	CCTCCTAAGTTTCGAGCTGGACTCAGTGgtgtgtgtgtgattgtgt
otd_81	CCTCCTAAGTTTCGAGCTGGACTCAGTGgtgtgtgtgtgtgtgtgg
otd_82	CCTCCTAAGTTTCGAGCTGGACTCAGTGtgtgtgttgttttgtcgt
otd_83	CCTCCTAAGTTTCGAGCTGGACTCAGTGcgcttatgagtgtgtggt
cv2_start1	CCTCCTAAGTTTCGAGCTGGACTCAGTGcgtgcgcagctaaagttgaa
cv2_start2	CCTCCTAAGTTTCGAGCTGGACTCAGTGctcgagcgcttctggaaaac
cv2_start3	CCTCCTAAGTTTCGAGCTGGACTCAGTGctggccagcaatttacaatt
cv2_start4	CCTCCTAAGTTTCGAGCTGGACTCAGTGccttttacggctgatagatt
cv2_start5	CCTCCTAAGTTTCGAGCTGGACTCAGTGgaaaatcgcgcgcgagtttt
cv2_start6	CCTCCTAAGTTTCGAGCTGGACTCAGTGtctcgtgtgaatcggcgaac
cv2_start7	CCTCCTAAGTTTCGAGCTGGACTCAGTGtaattacgctccaccagcga
cv2_start8	CCTCCTAAGTTTCGAGCTGGACTCAGTGcgttcggactacgtatttta
cv2_start9	CCTCCTAAGTTTCGAGCTGGACTCAGTGattcagtcgcgttgataaca
cv2_start10	CCTCCTAAGTTTCGAGCTGGACTCAGTGagaaattcaagctaagcccc
cv2_start11	CCTCCTAAGTTTCGAGCTGGACTCAGTGagcgcacgcagaaaatcaga
cv2_start12	CCTCCTAAGTTTCGAGCTGGACTCAGTGgtgttagtggaaaacgacgc
cv2_start13	CCTCCTAAGTTTCGAGCTGGACTCAGTGcactggaaaacgctgctagc
cv2_start14	CCTCCTAAGTTTCGAGCTGGACTCAGTGcgtgccgcaattgcaataag
cv2_start15	CCTCCTAAGTTTCGAGCTGGACTCAGTGcgacgctgtcaaaggttcaa
cv2_start16	CCTCCTAAGTTTCGAGCTGGACTCAGTGcgagtacttcgattcgcttg
cv2_start17	CCTCCTAAGTTTCGAGCTGGACTCAGTGtaatttatttgagccggcgc
cv2_start18	CCTCCTAAGTTTCGAGCTGGACTCAGTGgcacttagaactcactggcg
cv2_start19	CCTCCTAAGTTTCGAGCTGGACTCAGTGaccgcgtttggaaagagacg
cv2_start20	CCTCCTAAGTTTCGAGCTGGACTCAGTGctacgcgaaaaagagaggcc
cv2_start21	CCTCCTAAGTTTCGAGCTGGACTCAGTGgcttgggtctattttttatt
cv2_start22	CCTCCTAAGTTTCGAGCTGGACTCAGTGaatcgcattttcaattgcct
cv2_start23	CCTCCTAAGTTTCGAGCTGGACTCAGTGattatgcttgacatgttgcc
cv2_start24	CCTCCTAAGTTTCGAGCTGGACTCAGTGggcaagaaatcggcggaatc
cv2_end1	CCTCCTAAGTTTCGAGCTGGACTCAGTGgcacatgcttcaggatgaac
cv2_end2	CCTCCTAAGTTTCGAGCTGGACTCAGTGacgcggatagaggaaactgc
cv2_end3	CCTCCTAAGTTTCGAGCTGGACTCAGTGaactaacttagtggaggggc
cv2_end4	CCTCCTAAGTTTCGAGCTGGACTCAGTGagtgtgtgcgagtagtaact
cv2_end5	CCTCCTAAGTTTCGAGCTGGACTCAGTGaatgggcgtgctcatgaatg
cv2_end6	CCTCCTAAGTTTCGAGCTGGACTCAGTGactgcgagagtgtctgtgtg
cv2_end7	CCTCCTAAGTTTCGAGCTGGACTCAGTGgggcctctaaaagtatgcta
cv2_end8	CCTCCTAAGTTTCGAGCTGGACTCAGTGgggagcgaattcaactaggt
cv2_end9	CCTCCTAAGTTTCGAGCTGGACTCAGTGgttcagcttaatactgtggc
cv2_end10	CCTCCTAAGTTTCGAGCTGGACTCAGTGctatctatatctgcctactc
cv2_end11	CCTCCTAAGTTTCGAGCTGGACTCAGTGgcgacagtatgagtttcgat
cv2_end12	CCTCCTAAGTTTCGAGCTGGACTCAGTGctccggataaaactccatta
cv2_end13	CCTCCTAAGTTTCGAGCTGGACTCAGTGggcacacaagcaacaacagg
cv2_end14	CCTCCTAAGTTTCGAGCTGGACTCAGTGctaggactgcgttaagttct
cv2_end15	CCTCCTAAGTTTCGAGCTGGACTCAGTGtcgtcctttctagagcttaa
cv2_end16	CCTCCTAAGTTTCGAGCTGGACTCAGTGtctcatagtagttgggtagt
cv2_end17	CCTCCTAAGTTTCGAGCTGGACTCAGTGctgttctcgttcaagtttca
cv2_end18	CCTCCTAAGTTTCGAGCTGGACTCAGTGagggatgagttctagggatg
cv2_end19	CCTCCTAAGTTTCGAGCTGGACTCAGTGgcggaatttcgagttggtta
cv2_end20	CCTCCTAAGTTTCGAGCTGGACTCAGTGgttggttacgtttgcaattt
cv2_end21	CCTCCTAAGTTTCGAGCTGGACTCAGTGtaggtgcataattagctggc
cv2_end22	CCTCCTAAGTTTCGAGCTGGACTCAGTGaatggcaaagagctgactcc
cv2_end23	CCTCCTAAGTTTCGAGCTGGACTCAGTGtaaacttacagttccagcca
cv2_end24	CCTCCTAAGTTTCGAGCTGGACTCAGTGtctttcttcatcttttgggt
Dfd_start1	CCTCCTAAGTTTCGAGCTGGACTCAGTGgagccgattttttgttatgc
Dfd_start2	CCTCCTAAGTTTCGAGCTGGACTCAGTGagtgcgctgcgaacacgaac
Dfd_start3	CCTCCTAAGTTTCGAGCTGGACTCAGTGgaaaagtcggacgtttcggt
Dfd_start4	CCTCCTAAGTTTCGAGCTGGACTCAGTGgaatttcaatcccacacagg
Dfd_start5	CCTCCTAAGTTTCGAGCTGGACTCAGTGtggtgttattttccggttat
Dfd_start6	CCTCCTAAGTTTCGAGCTGGACTCAGTGggccttggaattctgagaaa
Dfd_start7	CCTCCTAAGTTTCGAGCTGGACTCAGTGttgtcacttttaaaagccgt
Dfd_start8	CCTCCTAAGTTTCGAGCTGGACTCAGTGgattatactttgtttgcact
Dfd_start9	CCTCCTAAGTTTCGAGCTGGACTCAGTGcgttgtcttcataattttca
Dfd_start10	CCTCCTAAGTTTCGAGCTGGACTCAGTGaacaaaggggttagaaggct
Dfd_start11	CCTCCTAAGTTTCGAGCTGGACTCAGTGacttttaagattgtgttggt
Dfd_start12	CCTCCTAAGTTTCGAGCTGGACTCAGTGgctgcttttgcaagtagtaa
Dfd_start13	CCTCCTAAGTTTCGAGCTGGACTCAGTGaccttttgcttttagtacat
Dfd_start14	CCTCCTAAGTTTCGAGCTGGACTCAGTGcacttggattgcacatactc
Dfd_start15	CCTCCTAAGTTTCGAGCTGGACTCAGTGttcgattttttcttgggcac
Dfd_start16	CCTCCTAAGTTTCGAGCTGGACTCAGTGcgttttcctggttattactt
Dfd_start17	CCTCCTAAGTTTCGAGCTGGACTCAGTGtctgttggatcggggttcac
Dfd_start18	CCTCCTAAGTTTCGAGCTGGACTCAGTGagaaaagagctcatgacgga
Dfd_start19	CCTCCTAAGTTTCGAGCTGGACTCAGTGatgtggtgcatgcggataac
Dfd_start20	CCTCCTAAGTTTCGAGCTGGACTCAGTGatggacatgggactctggac
Dfd_start21	CCTCCTAAGTTTCGAGCTGGACTCAGTGcggaaactttgggtccaagc
Dfd_start22	CCTCCTAAGTTTCGAGCTGGACTCAGTGtgatgatagtcatcggccaa
Dfd_start23	CCTCCTAAGTTTCGAGCTGGACTCAGTGgtcatcgaatagtgtccatt
Dfd_start24	CCTCCTAAGTTTCGAGCTGGACTCAGTGactcatatgacccgtagatg
Dfd_end1	CCTCCTAAGTTTCGAGCTGGACTCAGTGgtcggaacgaatgcactc
Dfd_end2	CCTCCTAAGTTTCGAGCTGGACTCAGTGgtcaccgatactctccaa
Dfd_end3	CCTCCTAAGTTTCGAGCTGGACTCAGTGggattgcccagggacgag
Dfd_end4	CCTCCTAAGTTTCGAGCTGGACTCAGTGgtgccgccggtatatagg
Dfd_end5	CCTCCTAAGTTTCGAGCTGGACTCAGTGatcccggataagagctgg
Dfd_end6	CCTCCTAAGTTTCGAGCTGGACTCAGTGtattgctgaggtgctgct
Dfd_end7	CCTCCTAAGTTTCGAGCTGGACTCAGTGtattgttattgccgctgc
Dfd_end8	CCTCCTAAGTTTCGAGCTGGACTCAGTGggttgctgttgttgttgt
Dfd_end9	CCTCCTAAGTTTCGAGCTGGACTCAGTGgtgacccatttgattgtt
Dfd_end10	CCTCCTAAGTTTCGAGCTGGACTCAGTGaaggtgcccatgcagatt
Dfd_end11	CCTCCTAAGTTTCGAGCTGGACTCAGTGagatcggattgttgctgt
Dfd_end12	CCTCCTAAGTTTCGAGCTGGACTCAGTGtcctgcttgatgtgtagc
Dfd_end13	CCTCCTAAGTTTCGAGCTGGACTCAGTGtacagggccgtcagatcg
Dfd_end14	CCTCCTAAGTTTCGAGCTGGACTCAGTGcttgaagatatccctgct
Dfd_end15	CCTCCTAAGTTTCGAGCTGGACTCAGTGgtctttaaccttgcctga
Dfd_end16	CCTCCTAAGTTTCGAGCTGGACTCAGTGcgttcactgtatactccg
Dfd_end17	CCTCCTAAGTTTCGAGCTGGACTCAGTGggtcggtccttaactaac
Dfd_end18	CCTCCTAAGTTTCGAGCTGGACTCAGTGatgggagtcgtctaccta
Dfd_end19	CCTCCTAAGTTTCGAGCTGGACTCAGTGcacttgtggggaattggg
Dfd_end20	CCTCCTAAGTTTCGAGCTGGACTCAGTGctgaatcctagggtgctt
Dfd_end21	CCTCCTAAGTTTCGAGCTGGACTCAGTGgacgaatcgttctaggct
Dfd_end22	CCTCCTAAGTTTCGAGCTGGACTCAGTGcgctaagtttatgccact
Dfd_end23	CCTCCTAAGTTTCGAGCTGGACTCAGTGagacgcacaacagatgca
Dfd_end24	CCTCCTAAGTTTCGAGCTGGACTCAGTGacttctcgttagcggttt
gogostart1	CCTCCTAAGTTTCGAGCTGGACTCAGTGcgaacacagacggcagcaaa
gogostart2	CCTCCTAAGTTTCGAGCTGGACTCAGTGaaaatccgaacagccaagcg
gogostart3	CCTCCTAAGTTTCGAGCTGGACTCAGTGaagtatctacgagatgcggc
gogostart4	CCTCCTAAGTTTCGAGCTGGACTCAGTGaaccgatagaagcgttttcc
gogostart5	CCTCCTAAGTTTCGAGCTGGACTCAGTGggcacaattcacgagataca
gogostart6	CCTCCTAAGTTTCGAGCTGGACTCAGTGtcaagtgtaacttgacggcg
gogostart7	CCTCCTAAGTTTCGAGCTGGACTCAGTGtgttcactaacgttcggtga
gogostart8	CCTCCTAAGTTTCGAGCTGGACTCAGTGgttatggccatttggaggac
gogostart9	CCTCCTAAGTTTCGAGCTGGACTCAGTGatcgagacaaagaccgcagc
gogostart10	CCTCCTAAGTTTCGAGCTGGACTCAGTGgccagtagtttggtttgaaa
gogostart11	CCTCCTAAGTTTCGAGCTGGACTCAGTGgaaccttttgacttaacccg
gogostart12	CCTCCTAAGTTTCGAGCTGGACTCAGTGagtagttcactgagcactta
gogostart13	CCTCCTAAGTTTCGAGCTGGACTCAGTGctacacgattattctgttga
gogostart14	CCTCCTAAGTTTCGAGCTGGACTCAGTGgcaggatgatatatgcagtt
gogostart15	CCTCCTAAGTTTCGAGCTGGACTCAGTGacctgccaggcattttcaaa
gogostart16	CCTCCTAAGTTTCGAGCTGGACTCAGTGccttctgtggaggaaagaca
gogostart17	CCTCCTAAGTTTCGAGCTGGACTCAGTGaatttttgctgcgacgttgc
gogostart18	CCTCCTAAGTTTCGAGCTGGACTCAGTGatttgtttagctttcatcgc
gogostart19	CCTCCTAAGTTTCGAGCTGGACTCAGTGcaatccctcatgaaaggagc
gogostart20	CCTCCTAAGTTTCGAGCTGGACTCAGTGggaaggataccaaaggttcc
gogostart21	CCTCCTAAGTTTCGAGCTGGACTCAGTGaagaaagaatctccgcctgc
gogostart22	CCTCCTAAGTTTCGAGCTGGACTCAGTGccgattcaatcagaggtgtc
gogostart23	CCTCCTAAGTTTCGAGCTGGACTCAGTGcatttcctttgagtttttcc
gogostart24	CCTCCTAAGTTTCGAGCTGGACTCAGTGcgatgtcagcatgccgattg
gogostart25	CCTCCTAAGTTTCGAGCTGGACTCAGTGccacttgactactgatttca
gogoend1	CCTCCTAAGTTTCGAGCTGGACTCAGTGttgcttgggcatggatcttc
gogoend2	CCTCCTAAGTTTCGAGCTGGACTCAGTGtctctgttttctggacatga
gogoend3	CCTCCTAAGTTTCGAGCTGGACTCAGTGattgcatctgctgtttggac
gogoend4	CCTCCTAAGTTTCGAGCTGGACTCAGTGaaccagcgctcaaggacaaa
gogoend5	CCTCCTAAGTTTCGAGCTGGACTCAGTGattggaactttactgctgcg
gogoend6	CCTCCTAAGTTTCGAGCTGGACTCAGTGctgatgcactgcagcaattt
gogoend7	CCTCCTAAGTTTCGAGCTGGACTCAGTGacataagagccagtcatgga
gogoend8	CCTCCTAAGTTTCGAGCTGGACTCAGTGatgatttctccacggcagtt
gogoend9	CCTCCTAAGTTTCGAGCTGGACTCAGTGcgagagacagaaactcctgc
gogoend10	CCTCCTAAGTTTCGAGCTGGACTCAGTGctcgtcggcgaactgaatat
gogoend11	CCTCCTAAGTTTCGAGCTGGACTCAGTGttacagcctcgtagtcactg
gogoend12	CCTCCTAAGTTTCGAGCTGGACTCAGTGccgatttgggtactttcttg
gogoend13	CCTCCTAAGTTTCGAGCTGGACTCAGTGatcatcctggcttagttgga
gogoend14	CCTCCTAAGTTTCGAGCTGGACTCAGTGtcctttcttcgcaagatttt
gogoend15	CCTCCTAAGTTTCGAGCTGGACTCAGTGatatcttggtgttacacggc
gogoend16	CCTCCTAAGTTTCGAGCTGGACTCAGTGttcttgtgctggttttatgt
gogoend17	CCTCCTAAGTTTCGAGCTGGACTCAGTGcccgtattttacaagatcgt
gogoend18	CCTCCTAAGTTTCGAGCTGGACTCAGTGctacgtttcgtatggtgctg
gogoend19	CCTCCTAAGTTTCGAGCTGGACTCAGTGcacaactactactccaggtg
gogoend20	CCTCCTAAGTTTCGAGCTGGACTCAGTGgacgatctttaatcctagct
gogoend21	CCTCCTAAGTTTCGAGCTGGACTCAGTGgagctgtggagactacattc
gogoend22	CCTCCTAAGTTTCGAGCTGGACTCAGTGgagattgaacagattaggct
gogoend23	CCTCCTAAGTTTCGAGCTGGACTCAGTGagtgagccttagctaactta
gogoend24	CCTCCTAAGTTTCGAGCTGGACTCAGTGtacatagccgagtgcgaata
gogoend25	CCTCCTAAGTTTCGAGCTGGACTCAGTGcaggtcggggtgatatagaa
Pxb_start1	CCTCCTAAGTTTCGAGCTGGACTCAGTGgcgacgtcgagtcaaaaact
Pxb_start2	CCTCCTAAGTTTCGAGCTGGACTCAGTGattgtggcaacatgcgagac
Pxb_start3	CCTCCTAAGTTTCGAGCTGGACTCAGTGgtattccgttcagagttttc
Pxb_start4	CCTCCTAAGTTTCGAGCTGGACTCAGTGccactagtgattcacatatc
Pxb_start5	CCTCCTAAGTTTCGAGCTGGACTCAGTGtcgttggtatttattttcgt
Pxb_start6	CCTCCTAAGTTTCGAGCTGGACTCAGTGttgcttgggatttgtggtaa
Pxb_start7	CCTCCTAAGTTTCGAGCTGGACTCAGTGcgagtatcactcaacacaga
Pxb_start8	CCTCCTAAGTTTCGAGCTGGACTCAGTGcttgcgaatttcgctttgat
Pxb_start9	CCTCCTAAGTTTCGAGCTGGACTCAGTGgccaattgttaatccaatgt
Pxb_start10	CCTCCTAAGTTTCGAGCTGGACTCAGTGgctagctaatcaaatcggtt
Pxb_start11	CCTCCTAAGTTTCGAGCTGGACTCAGTGaaactgtttctgcttgtctt
Pxb_start12	CCTCCTAAGTTTCGAGCTGGACTCAGTGacggatatttgtcaagtggt
Pxb_start13	CCTCCTAAGTTTCGAGCTGGACTCAGTGcgcttttctgcttttatagt
Pxb_start14	CCTCCTAAGTTTCGAGCTGGACTCAGTGcatctggacagccttcattg
Pxb_start15	CCTCCTAAGTTTCGAGCTGGACTCAGTGtttgggtgcgtgtcaaattc
Pxb_start16	CCTCCTAAGTTTCGAGCTGGACTCAGTGtaaggggggttaaccgtttc
Pxb_start17	CCTCCTAAGTTTCGAGCTGGACTCAGTGggactgcggggaattatcta
Pxb_start18	CCTCCTAAGTTTCGAGCTGGACTCAGTGggagtggtataggtggtata
Pxb_start19	CCTCCTAAGTTTCGAGCTGGACTCAGTGttgagtacgtgtgatttcgg
Pxb_start20	CCTCCTAAGTTTCGAGCTGGACTCAGTGatcatatccagcattttcca
Pxb_start21	CCTCCTAAGTTTCGAGCTGGACTCAGTGaagagctctgcttcggacag
Pxb_start22	CCTCCTAAGTTTCGAGCTGGACTCAGTGagcaatcgtcgcagtcgaac
Pxb_start23	CCTCCTAAGTTTCGAGCTGGACTCAGTGcggtgggatgaggaactggg
Pxb_start24	CCTCCTAAGTTTCGAGCTGGACTCAGTGaattgctcctcgttgcaatc
Pxb_end1	CCTCCTAAGTTTCGAGCTGGACTCAGTGttcggttgggttagcacttg
Pxb_end2	CCTCCTAAGTTTCGAGCTGGACTCAGTGggcggaactaagtttgcttg
Pxb_end3	CCTCCTAAGTTTCGAGCTGGACTCAGTGgttgcgattccaactgaagt
Pxb_end4	CCTCCTAAGTTTCGAGCTGGACTCAGTGcgaggtcttggcaatagctc
Pxb_end5	CCTCCTAAGTTTCGAGCTGGACTCAGTGcactactgttgctgctattt
Pxb_end6	CCTCCTAAGTTTCGAGCTGGACTCAGTGaattgggatgtgacggtgga
Pxb_end7	CCTCCTAAGTTTCGAGCTGGACTCAGTGactggcagtattgttgtttt
Pxb_end8	CCTCCTAAGTTTCGAGCTGGACTCAGTGagtttatctacgctggtgag
Pxb_end9	CCTCCTAAGTTTCGAGCTGGACTCAGTGattttatggggtatacttga
Pxb_end10	CCTCCTAAGTTTCGAGCTGGACTCAGTGcaaacccccctatttacaag
Pxb_end11	CCTCCTAAGTTTCGAGCTGGACTCAGTGgactaactgtacaagggttt
Pxb_end12	CCTCCTAAGTTTCGAGCTGGACTCAGTGgtatgcttagctcaagagat
Pxb_end13	CCTCCTAAGTTTCGAGCTGGACTCAGTGcgcaggacagttttgatatt
Pxb_end14	CCTCCTAAGTTTCGAGCTGGACTCAGTGactattgctttgacgatgta
Pxb_end15	CCTCCTAAGTTTCGAGCTGGACTCAGTGccgcttcgagtttagtatat
Pxb_end16	CCTCCTAAGTTTCGAGCTGGACTCAGTGcatctccgataatcctatca
Pxb_end17	CCTCCTAAGTTTCGAGCTGGACTCAGTGcagagcgaaaacttggtggt
Pxb_end18	CCTCCTAAGTTTCGAGCTGGACTCAGTGgcgacaagttcttgcttttg
Pxb_end19	CCTCCTAAGTTTCGAGCTGGACTCAGTGagacctataagttctttgct
Pxb_end20	CCTCCTAAGTTTCGAGCTGGACTCAGTGatttggcaatcacattggaa
Pxb_end21	CCTCCTAAGTTTCGAGCTGGACTCAGTGattagttttgcaggtttcaa
Pxb_end22	CCTCCTAAGTTTCGAGCTGGACTCAGTGtctctttatctacttcactt
Pxb_end23	CCTCCTAAGTTTCGAGCTGGACTCAGTGgcaactattttttaggagct
Pxb_end24	CCTCCTAAGTTTCGAGCTGGACTCAGTGggtatatttttgttgacctt
thisbe_start1	CCTCCTAAGTTTCGAGCTGGACTCAGTGgggcgattgaattatcgaga
thisbe_start2	CCTCCTAAGTTTCGAGCTGGACTCAGTGcgagacgttggacgtcttgg
thisbe_start3	CCTCCTAAGTTTCGAGCTGGACTCAGTGaatgtcggctaaaggcgttg
thisbe_start4	CCTCCTAAGTTTCGAGCTGGACTCAGTGaaatcgcgtaatgcacggga
thisbe_start5	CCTCCTAAGTTTCGAGCTGGACTCAGTGatttgctaaatgtggggtgt
thisbe_start6	CCTCCTAAGTTTCGAGCTGGACTCAGTGtcaatactttattgggggca
thisbe_start7	CCTCCTAAGTTTCGAGCTGGACTCAGTGgctttgcgcttgcaataatc
thisbe_start8	CCTCCTAAGTTTCGAGCTGGACTCAGTGacacacgcgatgcgatgtac
thisbe_start9	CCTCCTAAGTTTCGAGCTGGACTCAGTGacacacatgtgaacactcgc
thisbe_start10	CCTCCTAAGTTTCGAGCTGGACTCAGTGattgctggccgacaaataga
thisbe_start11	CCTCCTAAGTTTCGAGCTGGACTCAGTGgatttatgtgcgttcagagc
thisbe_start12	CCTCCTAAGTTTCGAGCTGGACTCAGTGctatcccctctatgtaatat
thisbe_start13	CCTCCTAAGTTTCGAGCTGGACTCAGTGcgtgtaatcagttgaccgat
thisbe_start14	CCTCCTAAGTTTCGAGCTGGACTCAGTGtaaccgatgtggctgacatt
thisbe_start15	CCTCCTAAGTTTCGAGCTGGACTCAGTGattcagaggtgtcgtagttg
thisbe_start16	CCTCCTAAGTTTCGAGCTGGACTCAGTGattttaacccatttactgcc
thisbe_start17	CCTCCTAAGTTTCGAGCTGGACTCAGTGcgacattcattcggcgatta
thisbe_start18	CCTCCTAAGTTTCGAGCTGGACTCAGTGacagcagtctctctaactga
thisbe_start19	CCTCCTAAGTTTCGAGCTGGACTCAGTGgcacctgaaatcaccacaat
thisbe_start20	CCTCCTAAGTTTCGAGCTGGACTCAGTGgtgtgcacactgtgacatta
thisbe_start21	CCTCCTAAGTTTCGAGCTGGACTCAGTGcagctatgtgtatggctttg
thisbe_start22	CCTCCTAAGTTTCGAGCTGGACTCAGTGctgtgaagtgtctgtcactg
thisbe_start23	CCTCCTAAGTTTCGAGCTGGACTCAGTGgccgactatcgttatatttt
thisbe_start24	CCTCCTAAGTTTCGAGCTGGACTCAGTGtcgttgttcagataatccgg
thisbe_end1	CCTCCTAAGTTTCGAGCTGGACTCAGTGtgttgcgagcggtggttg
thisbe_end2	CCTCCTAAGTTTCGAGCTGGACTCAGTGatgttgctagtgtgctgc
thisbe_end3	CCTCCTAAGTTTCGAGCTGGACTCAGTGttgctgctctggtgttgc
thisbe_end4	CCTCCTAAGTTTCGAGCTGGACTCAGTGgttgctgtcgtgctggtg
thisbe_end5	CCTCCTAAGTTTCGAGCTGGACTCAGTGaacatgttgctccggtgt
thisbe_end6	CCTCCTAAGTTTCGAGCTGGACTCAGTGgtccacgctgaagagtga
thisbe_end7	CCTCCTAAGTTTCGAGCTGGACTCAGTGtgttcaggttgctgttga
thisbe_end8	CCTCCTAAGTTTCGAGCTGGACTCAGTGgagaagcctccgttagtg
thisbe_end9	CCTCCTAAGTTTCGAGCTGGACTCAGTGggatgttgatgttgccgt
thisbe_end10	CCTCCTAAGTTTCGAGCTGGACTCAGTGggttgttgcggacgtgat
thisbe_end11	CCTCCTAAGTTTCGAGCTGGACTCAGTGttccgtatgggtctcttc
thisbe_end12	CCTCCTAAGTTTCGAGCTGGACTCAGTGgtggccattagcttcttg
thisbe_end13	CCTCCTAAGTTTCGAGCTGGACTCAGTGgcattgcgcacataggtc
thisbe_end14	CCTCCTAAGTTTCGAGCTGGACTCAGTGcgatgtcgatatctccgc
thisbe_end15	CCTCCTAAGTTTCGAGCTGGACTCAGTGcactgatgttgtccaggt
thisbe_end16	CCTCCTAAGTTTCGAGCTGGACTCAGTGctccagatcaccatcgta
thisbe_end17	CCTCCTAAGTTTCGAGCTGGACTCAGTGggcaggaacccgctgaag
thisbe_end18	CCTCCTAAGTTTCGAGCTGGACTCAGTGaggtgtgaggtggtcgag
thisbe_end19	CCTCCTAAGTTTCGAGCTGGACTCAGTGcgatgcgaatcggttccg
thisbe_end20	CCTCCTAAGTTTCGAGCTGGACTCAGTGattcggccttatcctgtt
thisbe_end21	CCTCCTAAGTTTCGAGCTGGACTCAGTGgtgaaccaatgcagtgtc
thisbe_end22	CCTCCTAAGTTTCGAGCTGGACTCAGTGtgcgtcaatccctgacta
thisbe_end23	CCTCCTAAGTTTCGAGCTGGACTCAGTGttcgagcagttctccttt
thisbe_end24	CCTCCTAAGTTTCGAGCTGGACTCAGTGgttgcctgtgaaagtgga
byn_end_2	CCTCCTAAGTTTCGAGCTGGACTCAGTGcggatccattgtgccaac
byn_end_3	CCTCCTAAGTTTCGAGCTGGACTCAGTGgttctggtacagtccgta
byn_end_4	CCTCCTAAGTTTCGAGCTGGACTCAGTGggtaatacgcggcggcag
byn_end_5	CCTCCTAAGTTTCGAGCTGGACTCAGTGaggggaatgtattccggc
byn_end_6	CCTCCTAAGTTTCGAGCTGGACTCAGTGtgagtggcatagccgatc
byn_end_7	CCTCCTAAGTTTCGAGCTGGACTCAGTGcatcaacgggctccaacg
byn_end_8	CCTCCTAAGTTTCGAGCTGGACTCAGTGgtcgtccagtgtctttga
byn_end_9	CCTCCTAAGTTTCGAGCTGGACTCAGTGatcgctcggcttgtacat
byn_end_10	CCTCCTAAGTTTCGAGCTGGACTCAGTGtccagcgttatgaccgag
byn_end_11	CCTCCTAAGTTTCGAGCTGGACTCAGTGttcagggaggaactggcg
byn_end_12	CCTCCTAAGTTTCGAGCTGGACTCAGTGcttgatgtcgtgagagct
byn_end_13	CCTCCTAAGTTTCGAGCTGGACTCAGTGctccagggatgaggactc
byn_end_14	CCTCCTAAGTTTCGAGCTGGACTCAGTGgttggcaccgagaccacg
byn_end_15	CCTCCTAAGTTTCGAGCTGGACTCAGTGgagctccattcaccacgg
byn_end_16	CCTCCTAAGTTTCGAGCTGGACTCAGTGcaggtgtcggcagctacg
byn_end_17	CCTCCTAAGTTTCGAGCTGGACTCAGTGtctgtggcggagtgagcg
byn_end_18	CCTCCTAAGTTTCGAGCTGGACTCAGTGatccgatcactgcagcgt
byn_end_19	CCTCCTAAGTTTCGAGCTGGACTCAGTGtgggtttatccgtgggat
byn_end_20	CCTCCTAAGTTTCGAGCTGGACTCAGTGgtcatgcgtctaaaggct
byn_end_21	CCTCCTAAGTTTCGAGCTGGACTCAGTGcgatcgaacatccagggg
byn_end_22	CCTCCTAAGTTTCGAGCTGGACTCAGTGgcgttactaacatagggc
byn_end_23	CCTCCTAAGTTTCGAGCTGGACTCAGTGattgcgattgggtgtgct
byn_end_24	CCTCCTAAGTTTCGAGCTGGACTCAGTGggagattgtttacagcgt
byn_start_1	CCTCCTAAGTTTCGAGCTGGACTCAGTGcgttcccgagctaatgat
byn_start_2	CCTCCTAAGTTTCGAGCTGGACTCAGTGatcgtgtgtttgcgttgc
byn_start_3	CCTCCTAAGTTTCGAGCTGGACTCAGTGtggagtttagcgctgccg
byn_start_4	CCTCCTAAGTTTCGAGCTGGACTCAGTGtcgagtcgagattcgaga
byn_start_5	CCTCCTAAGTTTCGAGCTGGACTCAGTGtgggaagatacagccgcg
byn_start_6	CCTCCTAAGTTTCGAGCTGGACTCAGTGattccctagagggttcac
byn_start_7	CCTCCTAAGTTTCGAGCTGGACTCAGTGacgcacttttatagcact
byn_start_8	CCTCCTAAGTTTCGAGCTGGACTCAGTGgaatacgcaacactgcca
byn_start_9	CCTCCTAAGTTTCGAGCTGGACTCAGTGtccagtggtaaactcctt
byn_start_10	CCTCCTAAGTTTCGAGCTGGACTCAGTGaactcggcgctctcgata
byn_start_11	CCTCCTAAGTTTCGAGCTGGACTCAGTGtggtaacctgcttcacgc
byn_start_12	CCTCCTAAGTTTCGAGCTGGACTCAGTGgatgtggtcatgtcagca
byn_start_13	CCTCCTAAGTTTCGAGCTGGACTCAGTGcacggcggacaggatgtg
byn_start_14	CCTCCTAAGTTTCGAGCTGGACTCAGTGcactgagtccggttgttg
byn_start_15	CCTCCTAAGTTTCGAGCTGGACTCAGTGttgtgggtcacatgctgt
byn_start_16	CCTCCTAAGTTTCGAGCTGGACTCAGTGcggatacactggctccgc
byn_start_17	CCTCCTAAGTTTCGAGCTGGACTCAGTGacgcgatggcctccattt
byn_start_18	CCTCCTAAGTTTCGAGCTGGACTCAGTGcattgggactgcctgctc
byn_start_19	CCTCCTAAGTTTCGAGCTGGACTCAGTGcgcagattgcggtccagt
byn_start_20	CCTCCTAAGTTTCGAGCTGGACTCAGTGccgatcgtccagcgagat
byn_start_21	CCTCCTAAGTTTCGAGCTGGACTCAGTGtggaaacgcagccagagc
byn_start_22	CCTCCTAAGTTTCGAGCTGGACTCAGTGtcatctcgttggtgagat
byn_start_23	CCTCCTAAGTTTCGAGCTGGACTCAGTGctgccgtttttggtgacg
byn_end_1	CCTCCTAAGTTTCGAGCTGGACTCAGTGggaatagcttagcgccga
byn_start_24	CCTCCTAAGTTTCGAGCTGGACTCAGTGtgatcttcacgaccggga
ec_end_2	CCTCCTAAGTTTCGAGCTGGACTCAGTGaattgcactcaacggctttg
ec_end_3	CCTCCTAAGTTTCGAGCTGGACTCAGTGgcagttggtgcaatataccg
ec_end_4	CCTCCTAAGTTTCGAGCTGGACTCAGTGttcagcatctgcaggtagta
ec_end_5	CCTCCTAAGTTTCGAGCTGGACTCAGTGgtcgaatcatcatcatctgc
ec_end_6	CCTCCTAAGTTTCGAGCTGGACTCAGTGactagagatggtcgatggtc
ec_end_7	CCTCCTAAGTTTCGAGCTGGACTCAGTGtccatgtacggctagaaagt
ec_end_8	CCTCCTAAGTTTCGAGCTGGACTCAGTGcgacgtggcagcattttaat
ec_end_9	CCTCCTAAGTTTCGAGCTGGACTCAGTGaagcatgctatgtacatcct
ec_end_10	CCTCCTAAGTTTCGAGCTGGACTCAGTGatccttacacctatctatgt
ec_end_11	CCTCCTAAGTTTCGAGCTGGACTCAGTGatagaaggactgtgtttccc
ec_end_12	CCTCCTAAGTTTCGAGCTGGACTCAGTGagcgggaacttctcatgtag
ec_end_13	CCTCCTAAGTTTCGAGCTGGACTCAGTGcttgggaacattggcattga
ec_end_14	CCTCCTAAGTTTCGAGCTGGACTCAGTGacaatatgcttgtgtgcgtg
ec_end_15	CCTCCTAAGTTTCGAGCTGGACTCAGTGtgtgtaggtatgaatgggcg
ec_end_16	CCTCCTAAGTTTCGAGCTGGACTCAGTGgctaagctttagcacgattc
ec_end_17	CCTCCTAAGTTTCGAGCTGGACTCAGTGacttcactgcaatcccattc
ec_end_18	CCTCCTAAGTTTCGAGCTGGACTCAGTGtgtgcagttcgtaagcgttg
ec_end_19	CCTCCTAAGTTTCGAGCTGGACTCAGTGtcaagcgatcgatgtccaat
ec_end_20	CCTCCTAAGTTTCGAGCTGGACTCAGTGtcaggctttgggtgtttaaa
ec_end_21	CCTCCTAAGTTTCGAGCTGGACTCAGTGaatgtggtttatggaggcgg
ec_end_22	CCTCCTAAGTTTCGAGCTGGACTCAGTGcgtatttagttagcttaggt
ec_end_23	CCTCCTAAGTTTCGAGCTGGACTCAGTGtggcgtctcacacagagaaa
ec_end_24	CCTCCTAAGTTTCGAGCTGGACTCAGTGgctcaacgaccaagtttcaa
ec_end_25	CCTCCTAAGTTTCGAGCTGGACTCAGTGggacaacagcacgcacaagg
ec_end_26	CCTCCTAAGTTTCGAGCTGGACTCAGTGaaatggaagtgcgagtgtcg
ec_end_27	CCTCCTAAGTTTCGAGCTGGACTCAGTGtgccttaactgatttagagt
ec_end_28	CCTCCTAAGTTTCGAGCTGGACTCAGTGtcgttgttcatatgctgcaa
ec_end_29	CCTCCTAAGTTTCGAGCTGGACTCAGTGtggatgctcgacatctctta
ec_end_30	CCTCCTAAGTTTCGAGCTGGACTCAGTGtattactttcttcccattct
ec_start_1	CCTCCTAAGTTTCGAGCTGGACTCAGTGagccgagagcgcaaacaata
ec_start_2	CCTCCTAAGTTTCGAGCTGGACTCAGTGctactgagcgaacgtcttac
ec_start_3	CCTCCTAAGTTTCGAGCTGGACTCAGTGattcttttcccatttgtttc
ec_start_4	CCTCCTAAGTTTCGAGCTGGACTCAGTGacagtacagcacaatgtgca
ec_start_5	CCTCCTAAGTTTCGAGCTGGACTCAGTGtctttgatttccctcgatta
ec_start_6	CCTCCTAAGTTTCGAGCTGGACTCAGTGgagcagcttggctcttaaaa
ec_start_7	CCTCCTAAGTTTCGAGCTGGACTCAGTGtcatttgttgttgttgtggc
ec_start_8	CCTCCTAAGTTTCGAGCTGGACTCAGTGttaacttttccacagcttgg
ec_start_9	CCTCCTAAGTTTCGAGCTGGACTCAGTGtgcgttcacttagctagttt
ec_start_10	CCTCCTAAGTTTCGAGCTGGACTCAGTGttttttgtacttttcgcacc
ec_start_11	CCTCCTAAGTTTCGAGCTGGACTCAGTGctttggagttcttgggcaac
ec_start_12	CCTCCTAAGTTTCGAGCTGGACTCAGTGaagaagccagcaagggaagt
ec_start_13	CCTCCTAAGTTTCGAGCTGGACTCAGTGgcaaacttccgcaaaatggg
ec_start_14	CCTCCTAAGTTTCGAGCTGGACTCAGTGgtatttgtgttttttgggct
ec_start_15	CCTCCTAAGTTTCGAGCTGGACTCAGTGtgctcgagaacttcttagca
ec_start_16	CCTCCTAAGTTTCGAGCTGGACTCAGTGtccatatcgaaggttcttcg
ec_start_17	CCTCCTAAGTTTCGAGCTGGACTCAGTGtggcagcgatgttttaatgg
ec_start_18	CCTCCTAAGTTTCGAGCTGGACTCAGTGggtctgaaagaatgcgccaa
ec_start_19	CCTCCTAAGTTTCGAGCTGGACTCAGTGaacgatcgtcgaaaggcgtc
ec_start_20	CCTCCTAAGTTTCGAGCTGGACTCAGTGcgcatacgtgctgatttagg
ec_start_21	CCTCCTAAGTTTCGAGCTGGACTCAGTGtgcagctgctggaaaagttc
ec_start_22	CCTCCTAAGTTTCGAGCTGGACTCAGTGcaatggaccactggccaaag
ec_start_23	CCTCCTAAGTTTCGAGCTGGACTCAGTGgaaggagctcgaagcattcg
ec_start_24	CCTCCTAAGTTTCGAGCTGGACTCAGTGcgaatcttcggtgggcaatg
ec_start_25	CCTCCTAAGTTTCGAGCTGGACTCAGTGacttttctgggaggtcagag
ec_start_26	CCTCCTAAGTTTCGAGCTGGACTCAGTGcccttaaaagctggccaaaa
ec_start_27	CCTCCTAAGTTTCGAGCTGGACTCAGTGtgttcggacaatcgcgtatg
ec_start_28	CCTCCTAAGTTTCGAGCTGGACTCAGTGacaaattccaatcttggcgc
ec_start_29	CCTCCTAAGTTTCGAGCTGGACTCAGTGaaacgatgccaatggacacc
ec_start_30	CCTCCTAAGTTTCGAGCTGGACTCAGTGtttaggacggcatgaacctg
lov_end_1	CCTCCTAAGTTTCGAGCTGGACTCAGTGcagtaaatcgggctcggaac
lov_end_2	CCTCCTAAGTTTCGAGCTGGACTCAGTGgattgaacagggcatttggg
lov_end_3	CCTCCTAAGTTTCGAGCTGGACTCAGTGtagaaaccctgtgggttgaa
lov_end_4	CCTCCTAAGTTTCGAGCTGGACTCAGTGaaagccgcccgaaaaatcag
lov_end_5	CCTCCTAAGTTTCGAGCTGGACTCAGTGggtttaacatgctcagaggg
lov_end_6	CCTCCTAAGTTTCGAGCTGGACTCAGTGaacagacttgcagtcctcat
lov_end_7	CCTCCTAAGTTTCGAGCTGGACTCAGTGcggaagaggactgcttcgat
lov_end_8	CCTCCTAAGTTTCGAGCTGGACTCAGTGtattccaggacctgagtagt
lov_end_9	CCTCCTAAGTTTCGAGCTGGACTCAGTGgccacaagtttcaatcatgc
lov_end_10	CCTCCTAAGTTTCGAGCTGGACTCAGTGgggaagtacattggattggc
lov_end_11	CCTCCTAAGTTTCGAGCTGGACTCAGTGaacaggtctggcttaaagct
lov_end_12	CCTCCTAAGTTTCGAGCTGGACTCAGTGcgaaagcgtttcagctttct
lov_end_13	CCTCCTAAGTTTCGAGCTGGACTCAGTGgttgcttacgggacaaggag
lov_end_14	CCTCCTAAGTTTCGAGCTGGACTCAGTGgagtttcctttaagtcctta
lov_end_15	CCTCCTAAGTTTCGAGCTGGACTCAGTGcctttggggctacttaatta
lov_end_16	CCTCCTAAGTTTCGAGCTGGACTCAGTGacctagtcctcacaaaatgt
lov_end_17	CCTCCTAAGTTTCGAGCTGGACTCAGTGgcctcaaatgctttgtaagc
lov_end_18	CCTCCTAAGTTTCGAGCTGGACTCAGTGtcttctttatagcttccttc
lov_end_19	CCTCCTAAGTTTCGAGCTGGACTCAGTGcttgcttccaaactttttgt
lov_end_20	CCTCCTAAGTTTCGAGCTGGACTCAGTGataattgcattgggttttcc
lov_end_21	CCTCCTAAGTTTCGAGCTGGACTCAGTGtacagtcatcggctttgtat
lov_end_22	CCTCCTAAGTTTCGAGCTGGACTCAGTGgaattgcctacgagaacact
lov_end_23	CCTCCTAAGTTTCGAGCTGGACTCAGTGggggaacgtgcacaactatg
lov_end_24	CCTCCTAAGTTTCGAGCTGGACTCAGTGtacgaacttgcctgttatgt
lov_end_25	CCTCCTAAGTTTCGAGCTGGACTCAGTGgctgagatttacaaagctgc
lov_end_26	CCTCCTAAGTTTCGAGCTGGACTCAGTGgaacgggtaaatctgcaggg
lov_end_27	CCTCCTAAGTTTCGAGCTGGACTCAGTGggtttggttgcttactatac
lov_end_28	CCTCCTAAGTTTCGAGCTGGACTCAGTGtatgcctctttataggttgg
lov_end_29	CCTCCTAAGTTTCGAGCTGGACTCAGTGaacactatgcgtgggaaggt
lov_end_30	CCTCCTAAGTTTCGAGCTGGACTCAGTGtcacttacatacgtttctgt
lov_start_1	CCTCCTAAGTTTCGAGCTGGACTCAGTGtggtcgagggtttgtaacaa
lov_start_2	CCTCCTAAGTTTCGAGCTGGACTCAGTGgcgactttagagttacacgt
lov_start_3	CCTCCTAAGTTTCGAGCTGGACTCAGTGaagacatgtgttgtcactcc
lov_start_4	CCTCCTAAGTTTCGAGCTGGACTCAGTGgactcttgcgatacttctga
lov_start_5	CCTCCTAAGTTTCGAGCTGGACTCAGTGagcgtgcttcaattctcatt
lov_start_6	CCTCCTAAGTTTCGAGCTGGACTCAGTGcgtcgattggcgatgtttaa
lov_start_7	CCTCCTAAGTTTCGAGCTGGACTCAGTGtgacaagcgaagtcggtcat
lov_start_8	CCTCCTAAGTTTCGAGCTGGACTCAGTGaaaggcagcggcaattctag
lov_start_9	CCTCCTAAGTTTCGAGCTGGACTCAGTGtgctaaaagctgtagctgca
lov_start_10	CCTCCTAAGTTTCGAGCTGGACTCAGTGattgactcatgttcaagggc
lov_start_11	CCTCCTAAGTTTCGAGCTGGACTCAGTGagactgttttctggagtagc
lov_start_12	CCTCCTAAGTTTCGAGCTGGACTCAGTGcttcagcagtgcatcgaatg
lov_start_13	CCTCCTAAGTTTCGAGCTGGACTCAGTGggagagcaccattttgtgag
lov_start_14	CCTCCTAAGTTTCGAGCTGGACTCAGTGgcaaagacgcgctggaagaa
lov_start_15	CCTCCTAAGTTTCGAGCTGGACTCAGTGtccttgagcactataactgg
lov_start_16	CCTCCTAAGTTTCGAGCTGGACTCAGTGccgcggtacataaagtctac
lov_start_17	CCTCCTAAGTTTCGAGCTGGACTCAGTGcgaaatcatcgggggaagcg
lov_start_18	CCTCCTAAGTTTCGAGCTGGACTCAGTGagcatagaggtgtccaacat
lov_start_19	CCTCCTAAGTTTCGAGCTGGACTCAGTGactcgtcctcaaaggtagag
lov_start_20	CCTCCTAAGTTTCGAGCTGGACTCAGTGggacggcatcaaaagctttc
lov_start_21	CCTCCTAAGTTTCGAGCTGGACTCAGTGttgaagcgttgccaaacagt
lov_start_22	CCTCCTAAGTTTCGAGCTGGACTCAGTGgcaaacctagagcagcaatg
lov_start_23	CCTCCTAAGTTTCGAGCTGGACTCAGTGtttgcaaggattctgcatcg
lov_start_24	CCTCCTAAGTTTCGAGCTGGACTCAGTGtagaagctcgtgcttgatca
lov_start_25	CCTCCTAAGTTTCGAGCTGGACTCAGTGtggctgttatcttgatcagg
lov_start_26	CCTCCTAAGTTTCGAGCTGGACTCAGTGactaattttttcagcttccc
lov_start_27	CCTCCTAAGTTTCGAGCTGGACTCAGTGcgttcaaccaacgtttttgc
lov_start_28	CCTCCTAAGTTTCGAGCTGGACTCAGTGtctttcatggacttttgctc
lov_start_29	CCTCCTAAGTTTCGAGCTGGACTCAGTGtttagactgcgtggttgatc
lov_mid_1	CCTCCTAAGTTTCGAGCTGGACTCAGTGctcagtcgattcatactct
lov_mid_2	CCTCCTAAGTTTCGAGCTGGACTCAGTGaactccttaccaagctcct
lov_mid_3	CCTCCTAAGTTTCGAGCTGGACTCAGTGtcctttccaaactcctttc
lov_mid_4	CCTCCTAAGTTTCGAGCTGGACTCAGTGggaccaaactcctttccaa
lov_mid_5	CCTCCTAAGTTTCGAGCTGGACTCAGTGttgcagactcattggcgat
lov_mid_6	CCTCCTAAGTTTCGAGCTGGACTCAGTGatccggtgcattgaaggga
lov_mid_7	CCTCCTAAGTTTCGAGCTGGACTCAGTGaatggtgatggcggatgcg
lov_mid_8	CCTCCTAAGTTTCGAGCTGGACTCAGTGgaggacatgccaggaaagg
lov_mid_9	CCTCCTAAGTTTCGAGCTGGACTCAGTGacatatgtggcggagtcag
lov_mid_10	CCTCCTAAGTTTCGAGCTGGACTCAGTGcaagtggtgagtcgagacc
lov_mid_11	CCTCCTAAGTTTCGAGCTGGACTCAGTGtcgattccgggtggaaaga
lov_mid_12	CCTCCTAAGTTTCGAGCTGGACTCAGTGcgggttataaagcttgcca
lov_mid_13	CCTCCTAAGTTTCGAGCTGGACTCAGTGtggatcgctcatttccatt
lov_mid_14	CCTCCTAAGTTTCGAGCTGGACTCAGTGttaaggaatggaggcggcc
lov_mid_15	CCTCCTAAGTTTCGAGCTGGACTCAGTGtttggtcgcggcattttct
lov_mid_16	CCTCCTAAGTTTCGAGCTGGACTCAGTGcagttctgtgttagtccat
lov_mid_17	CCTCCTAAGTTTCGAGCTGGACTCAGTGttccaaacgtgctgcagtg
lov_mid_18	CCTCCTAAGTTTCGAGCTGGACTCAGTGtgcgacgtggtcatctttt
lov_mid_19	CCTCCTAAGTTTCGAGCTGGACTCAGTGgggataccgaaaatccgcg
lov_mid_20	CCTCCTAAGTTTCGAGCTGGACTCAGTGccggacgtacatcagtaga
lov_mid_21	CCTCCTAAGTTTCGAGCTGGACTCAGTGgctgctccagttttaaact
lov_mid_22	CCTCCTAAGTTTCGAGCTGGACTCAGTGtccactgatgcagtccttc
lov_mid_23	CCTCCTAAGTTTCGAGCTGGACTCAGTGttgcagcatttctatcggt
lov_mid_24	CCTCCTAAGTTTCGAGCTGGACTCAGTGctcttctcattcttcgtgg
lov_mid_25	CCTCCTAAGTTTCGAGCTGGACTCAGTGttcttgtccttttccttct
lov_mid_26	CCTCCTAAGTTTCGAGCTGGACTCAGTGcgaaccgttgctgctcatg
lov_mid_27	CCTCCTAAGTTTCGAGCTGGACTCAGTGgccttgggaattagcagac
lov_mid_28	CCTCCTAAGTTTCGAGCTGGACTCAGTGtcaccggaatgctgcattg
lov_mid_29	CCTCCTAAGTTTCGAGCTGGACTCAGTGaggtctaactgtcccatag
lov_mid_30	CCTCCTAAGTTTCGAGCTGGACTCAGTGggaactgttactacggggt
lov_start_30	CCTCCTAAGTTTCGAGCTGGACTCAGTGctcgagttgatggtgattct
notum_end_1	CCTCCTAAGTTTCGAGCTGGACTCAGTGtattttcctgctcctacgat
notum_end_2	CCTCCTAAGTTTCGAGCTGGACTCAGTGattgtccataatattcctta
notum_end_3	CCTCCTAAGTTTCGAGCTGGACTCAGTGtcgttaagtttgtagttcga
notum_end_4	CCTCCTAAGTTTCGAGCTGGACTCAGTGcgtagggtgatcttttttcg
notum_end_5	CCTCCTAAGTTTCGAGCTGGACTCAGTGttggacctccaaaaagtgcg
notum_end_6	CCTCCTAAGTTTCGAGCTGGACTCAGTGtacagtagggtggctcgatg
notum_end_7	CCTCCTAAGTTTCGAGCTGGACTCAGTGatatatatacagggcgccta
notum_end_8	CCTCCTAAGTTTCGAGCTGGACTCAGTGgtaatatgtacagagcggcc
notum_end_9	CCTCCTAAGTTTCGAGCTGGACTCAGTGattggagttgtctcctctaa
notum_end_10	CCTCCTAAGTTTCGAGCTGGACTCAGTGtttcttcttggtgtgttcta
notum_end_11	CCTCCTAAGTTTCGAGCTGGACTCAGTGaattactgggtactatgcgc
notum_end_12	CCTCCTAAGTTTCGAGCTGGACTCAGTGtgcagttcgagtaggactat
notum_end_13	CCTCCTAAGTTTCGAGCTGGACTCAGTGtgattgcagaatgcgaatga
notum_end_14	CCTCCTAAGTTTCGAGCTGGACTCAGTGgtttctcgttaagcagattt
notum_end_15	CCTCCTAAGTTTCGAGCTGGACTCAGTGcagtcttgtggttgcatttg
notum_end_16	CCTCCTAAGTTTCGAGCTGGACTCAGTGgtctagattccacacacaag
notum_end_17	CCTCCTAAGTTTCGAGCTGGACTCAGTGtatgcgtggggcatttgaaa
notum_end_18	CCTCCTAAGTTTCGAGCTGGACTCAGTGcttactgatctgaggtaggt
notum_end_19	CCTCCTAAGTTTCGAGCTGGACTCAGTGcagctgtttatcaatttcat
notum_end_20	CCTCCTAAGTTTCGAGCTGGACTCAGTGggtacgcaatgatatgtgaa
notum_end_21	CCTCCTAAGTTTCGAGCTGGACTCAGTGagtatttgattttcgttgca
notum_end_22	CCTCCTAAGTTTCGAGCTGGACTCAGTGgcgggcggtattaagttaag
notum_end_23	CCTCCTAAGTTTCGAGCTGGACTCAGTGgtatgcgatttattctcgct
notum_end_24	CCTCCTAAGTTTCGAGCTGGACTCAGTGgtacaggcttagcataagtt
notum_end_25	CCTCCTAAGTTTCGAGCTGGACTCAGTGagggctaaacttcaaccagt
notum_end_26	CCTCCTAAGTTTCGAGCTGGACTCAGTGagcttgcgaattgcattacg
notum_end_27	CCTCCTAAGTTTCGAGCTGGACTCAGTGccagttcatttgaagaacgc
notum_end_28	CCTCCTAAGTTTCGAGCTGGACTCAGTGtggtcgatttcatcatttca
notum_end_29	CCTCCTAAGTTTCGAGCTGGACTCAGTGattggtttcctgtttcaaat
notum_end_30	CCTCCTAAGTTTCGAGCTGGACTCAGTGattattttgtcgggtttatt
notum_start_1	CCTCCTAAGTTTCGAGCTGGACTCAGTGaatgctcgccacggaatgaa
notum_start_2	CCTCCTAAGTTTCGAGCTGGACTCAGTGgcacacgcgctcaaaacgtc
notum_start_3	CCTCCTAAGTTTCGAGCTGGACTCAGTGgatgtttcgttatctgcggc
notum_start_4	CCTCCTAAGTTTCGAGCTGGACTCAGTGtcaattctggtgatagcact
notum_start_5	CCTCCTAAGTTTCGAGCTGGACTCAGTGtgtatttgatgcgattctgt
notum_start_6	CCTCCTAAGTTTCGAGCTGGACTCAGTGttctcgtcattcaactgtga
notum_start_7	CCTCCTAAGTTTCGAGCTGGACTCAGTGgcgggggaatatttttttct
notum_start_8	CCTCCTAAGTTTCGAGCTGGACTCAGTGgatttttgttttggcactta
notum_start_9	CCTCCTAAGTTTCGAGCTGGACTCAGTGtgcattgtatgcgatcggta
notum_start_10	CCTCCTAAGTTTCGAGCTGGACTCAGTGagcacagttttgagcacttt
notum_start_11	CCTCCTAAGTTTCGAGCTGGACTCAGTGgccattttcgattcgattac
notum_start_12	CCTCCTAAGTTTCGAGCTGGACTCAGTGctttagctgccattttatca
notum_start_13	CCTCCTAAGTTTCGAGCTGGACTCAGTGcatttatttgtagcttctcc
notum_start_14	CCTCCTAAGTTTCGAGCTGGACTCAGTGaagagcagcagaagcgttag
notum_start_15	CCTCCTAAGTTTCGAGCTGGACTCAGTGctggcagctgactgaacgtg
notum_start_16	CCTCCTAAGTTTCGAGCTGGACTCAGTGctcaatggatccttctcctg
notum_start_17	CCTCCTAAGTTTCGAGCTGGACTCAGTGctggatcatgttcatgctgg
notum_start_18	CCTCCTAAGTTTCGAGCTGGACTCAGTGagtgcatcaccatgtagttg
notum_start_19	CCTCCTAAGTTTCGAGCTGGACTCAGTGcatcgttgcaggtgatgctc
notum_start_20	CCTCCTAAGTTTCGAGCTGGACTCAGTGgcagatagaaaccggcatga
notum_start_21	CCTCCTAAGTTTCGAGCTGGACTCAGTGcacttcttggagctgggatg
notum_start_22	CCTCCTAAGTTTCGAGCTGGACTCAGTGcagccaccttcgagtagaac
notum_start_23	CCTCCTAAGTTTCGAGCTGGACTCAGTGacgagcgcacatcgaaacag
notum_start_24	CCTCCTAAGTTTCGAGCTGGACTCAGTGtgggaggaggtcattaggtg
notum_start_25	CCTCCTAAGTTTCGAGCTGGACTCAGTGcaacatctctcgtctctggc
notum_start_26	CCTCCTAAGTTTCGAGCTGGACTCAGTGcgggatgtggcgatagaatg
notum_start_27	CCTCCTAAGTTTCGAGCTGGACTCAGTGcattgtgccagtagggattc
notum_start_28	CCTCCTAAGTTTCGAGCTGGACTCAGTGcagtacgggatgagcacatg
notum_start_29	CCTCCTAAGTTTCGAGCTGGACTCAGTGttcccgaccacgaatcactg
notum_start_30	CCTCCTAAGTTTCGAGCTGGACTCAGTGatgaaccgccaactgttctc
