## Supplementary Table 3 for "Single molecule imaging and modelling of mRNA decay dynamics in the *Drosophila* embryo"

### Sheet: Sheet1
int_cluster	gene_id	name	tr_id	zyg_cluster	D	Half_life	Half_life (mins)
2	FBgn0000395	cv-2	FBtr0071610	1	0.0246295	28.143	28
2	FBgn0001323	knrl	FBtr0346815	1	0.0650953	10.6482	11
2	FBgn0003002	opa	FBtr0078836	1	0.0633192	10.9469	11
2	FBgn0003892	ptc	FBtr0089427	1	0.0290608	23.8517	24
2	FBgn0004362	HmgD	FBtr0345487	1	0.049912	13.8874	14
2	FBgn0004368	Ptp4E	FBtr0301796	1	0.0605706	11.4436	11
2	FBgn0004394	pdm2	FBtr0080393	1	0.0564191	12.2857	12
2	FBgn0004646	ogre	FBtr0071037	1	0.07178	9.65654	10
2	FBgn0004861	ph-p	FBtr0070432	1	0.0461459	15.0208	15
2	FBgn0004861	ph-p	FBtr0301515	1	0.0386112	17.952	18
2	FBgn0011766	E2f1	FBtr0084118	1	0.0328183	21.1208	21
2	FBgn0013272	Gp150	FBtr0071815	1	0.0197353	35.1221	35
2	FBgn0013272	Gp150	FBtr0071816	1	0.0560595	12.3645	12
2	FBgn0013272	Gp150	FBtr0342985	1	0.08287	8.36427	8
2	FBgn0013272	Gp150	FBtr0342986	1	0.0439013	15.7888	16
2	FBgn0016977	spen	FBtr0306341	1	0.026913	25.7551	26
2	FBgn0026160	tna	FBtr0076267	1	0.0530072	13.0765	13
2	FBgn0026376	Rgl	FBtr0075794	1	0.00969529	71.4932	71
2	FBgn0028491	CG2930	FBtr0070610	1	0.0204616	33.8756	34
2	FBgn0028789	Doc1	FBtr0076522	1	0.0281153	24.6537	25
2	FBgn0032681	CG10283	FBtr0081085	1	0.0195275	35.496	35
2	FBgn0033649	pyr	FBtr0113070	1	0.0449646	15.4154	15
2	FBgn0035625	Blimp-1	FBtr0331806	1	0.0462951	14.9724	15
2	FBgn0038385	Fbxl7	FBtr0083201	1	0.0194193	35.6937	36
2	FBgn0038475	Keap1	FBtr0083422	1	0.0278411	24.8965	25
2	FBgn0039026	CG7029	FBtr0084312	1	0.0626412	11.0654	11
2	FBgn0050015	CG30015	FBtr0113357	1	0.0127702	54.2784	54
2	FBgn0085424	nub	FBtr0342628	1	0.0520367	13.3204	13
2	FBgn0260400	elav	FBtr0070091	1	0.0943595	7.34581	7
2	FBgn0261648	salm	FBtr0089913	1	0.0700005	9.90203	10
2	FBgn0261648	salm	FBtr0343619	1	0.0384126	18.0448	18
2	FBgn0262719	CG43163	FBtr0305700	1	0.0147353	47.04	47
2	FBgn0262719	CG43163	FBtr0308608	1	0.00965495	71.7919	72
2	FBgn0263102	psq	FBtr0088281	1	0.0667081	10.3907	10
2	FBgn0265276	l(3)neo38	FBtr0082533	1	0.0521404	13.2939	13
2	FBgn0265276	l(3)neo38	FBtr0110877	1	0.0252032	27.5024	28
2	FBgn0265276	l(3)neo38	FBtr0305186	1	0.0138688	49.979	50
2	FBgn0265276	l(3)neo38	FBtr0307082	1	0.0452602	15.3147	15
2	FBgn0265276	l(3)neo38	FBtr0330170	1	0.0252032	27.5024	28
2	FBgn0266418	wake	FBtr0344405	1	0.0276179	25.0978	25
2	FBgn0267790	rump	FBtr0304684	1	0.0642656	10.7857	11
2	FBgn0267791	HnRNP-K	FBtr0086219	1	0.020609	33.6332	34
2	FBgn0000163	baz	FBtr0343764	2	0.108355	6.39702	6
2	FBgn0002590	RpS5a	FBtr0345132	2	0.0786416	8.81401	9
2	FBgn0002985	odd	FBtr0077557	2	0.0837235	8.279	8
2	FBgn0003716	tkv	FBtr0079089	2	0.0984232	7.04252	7
2	FBgn0004828	His3.3B	FBtr0071346	2	0.200908	3.45008	3
2	FBgn0010382	CycE	FBtr0080777	2	0.0863255	8.02946	8
2	FBgn0028953	CG14478	FBtr0086922	2	0.205653	3.37047	3
2	FBgn0028953	CG14478	FBtr0345417	2	0.214392	3.23309	3
2	FBgn0034158	CG5522	FBtr0087031	2	0.156564	4.42725	4
2	FBgn0035397	PAN3	FBtr0072993	2	0.245128	2.8277	3
2	FBgn0038535	alt	FBtr0089416	2	0.113153	6.12575	6
2	FBgn0053526	PNUTS	FBtr0091487	2	0.0771381	8.9858	9
2	FBgn0085432	pan	FBtr0100246	2	0.167308	4.14295	4
2	FBgn0085432	pan	FBtr0112657	2	0.171849	4.03346	4
2	FBgn0263144	bin3	FBtr0336519	2	0.0708477	9.78362	10
2	FBgn0266418	wake	FBtr0344406	2	0.110317	6.28323	6
2	FBgn0267791	HnRNP-K	FBtr0086222	2	0.0704724	9.83573	10
2	FBgn0284243	‚Äö√†√∂‚àö¬©¬¨¬®‚Äö√¢¬ßTub56D	FBtr0086537	2	0.307533	2.25389	2
2	FBgn0003261	Rm62	FBtr0078654	3	0.183215	3.78325	4
2	FBgn0016059	Sema1b	FBtr0086891	3	0.0619729	11.1847	11
2	FBgn0016977	spen	FBtr0330652	3	0.141	4.91593	5
2	FBgn0026376	Rgl	FBtr0075796	3	0.272302	2.54551	3
2	FBgn0034644	CG10082	FBtr0071662	3	0.340981	2.03281	2
2	FBgn0262614	pyd	FBtr0305304	3	0.0267937	25.8697	26
2	FBgn0002543	robo2	FBtr0077941	4	0.00899523	77.0572	77
2	FBgn0002543	robo2	FBtr0329985	4	0.00899509	77.0584	77
2	FBgn0002945	nkd	FBtr0075039	4	0.00592157	117.055	117
2	FBgn0005672	spi	FBtr0081270	4	0.0840614	8.24572	8
2	FBgn0010300	brat	FBtr0081160	4	0.010588	65.4654	65
2	FBgn0024236	foi	FBtr0345601	4	0.00618286	112.108	112
2	FBgn0034606	ASPP	FBtr0071622	4	0.00489573	141.582	142
2	FBgn0262614	pyd	FBtr0305298	4	0.00577597	120.005	120
2	FBgn0265082	Cdep	FBtr0336809	4	0.00279679	247.837	248
2	FBgn0265276	l(3)neo38	FBtr0110876	4	0.00458656	151.126	151
2	FBgn0267348	LanB2	FBtr0076382	4	0.0038546	179.823	180
2	FBgn0263102	psq	FBtr0088278	5	0.240068	2.88729	3
2	FBgn0026179	siz	FBtr0111038	6	0.429505	1.61383	2
2	FBgn0262614	pyd	FBtr0305303	6	0.217616	3.18519	3
2	FBgn0263102	psq	FBtr0100607	6	0.321647	2.15499	2
2	FBgn0035397	PAN3	FBtr0072998	7	0.206102	3.36313	3
5	FBgn0000117	arm	FBtr0332583	1	0.0998778	6.93995	7
5	FBgn0000489	Pka-C3	FBtr0075529	1	0.0493574	14.0434	14
5	FBgn0000542	ec	FBtr0070606	1	0.0350784	19.76	20
5	FBgn0000542	ec	FBtr0112802	1	0.0379888	18.2461	18
5	FBgn0000723	FER	FBtr0082052	1	0.0859577	8.06381	8
5	FBgn0001320	kni	FBtr0078283	1	0.0476418	14.5491	15
5	FBgn0003041	pbl	FBtr0076774	1	0.0641586	10.8037	11
5	FBgn0003041	pbl	FBtr0306647	1	0.0452029	15.3341	15
5	FBgn0004635	rho	FBtr0072694	1	0.0701589	9.87968	10
5	FBgn0011723	byn	FBtr0332070	1	0.0302203	22.9365	23
5	FBgn0011723	byn	FBtr0332071	1	0.0308543	22.4652	22
5	FBgn0031879	uif	FBtr0302162	1	0.0297489	23.2999	23
5	FBgn0041184	Socs36E	FBtr0081040	1	0.0557575	12.4315	12
5	FBgn0041184	Socs36E	FBtr0329928	1	0.0557575	12.4315	12
5	FBgn0259211	grh	FBtr0299706	1	0.0191898	36.1205	36
5	FBgn0259211	grh	FBtr0345791	1	0.0327939	21.1364	21
5	FBgn0261930	vnd	FBtr0070110	1	0.0288594	24.0181	24
5	FBgn0263256	CG43394	FBtr0330321	1	0.0272114	25.4727	25
5	FBgn0263256	CG43394	FBtr0344862	1	0.0676299	10.2491	10
5	FBgn0000180	bib	FBtr0079929	2	0.00740328	93.6271	94
5	FBgn0000180	bib	FBtr0329984	2	0.00740386	93.6197	94
5	FBgn0002873	mud	FBtr0308329	2	0.0222611	31.1371	31
5	FBgn0004512	Mdr49	FBtr0087801	2	0.00332252	208.621	209
5	FBgn0004595	pros	FBtr0304605	2	0.0212363	32.6397	33
5	FBgn0031001	CG7884	FBtr0074674	2	0.0209049	33.1572	33
5	FBgn0031632	CG15628	FBtr0077384	2	0.0220531	31.4309	31
5	FBgn0033987	ckn	FBtr0087409	2	0.0302413	22.9205	23
5	FBgn0033987	ckn	FBtr0087411	2	0.0429387	16.1427	16
5	FBgn0034013	unc-5	FBtr0087382	2	0.0106392	65.1503	65
5	FBgn0037363	Atg17	FBtr0334946	2	0.0143308	48.3678	48
5	FBgn0050115	GEFmeso	FBtr0340387	2	0.0212005	32.6949	33
5	FBgn0085412	kmr	FBtr0329899	2	0.0101333	68.4032	68
5	FBgn0086690	Plp	FBtr0333946	2	0.0166161	41.7154	42
5	FBgn0259211	grh	FBtr0300538	2	0.017429	39.7698	40
5	FBgn0261873	sdt	FBtr0089974	2	0.0182859	37.9062	38
5	FBgn0261873	sdt	FBtr0308217	2	0.0364964	18.9922	19
5	FBgn0266696	Svil	FBtr0345085	2	0.0141088	49.1288	49
5	FBgn0266756	btsz	FBtr0334286	2	0.00731048	94.8156	95
5	FBgn0000723	FER	FBtr0082051	3	0.00907892	76.3469	76
5	FBgn0015773	NetA	FBtr0073942	3	0.0103059	67.2572	67
5	FBgn0015773	NetA	FBtr0308337	3	0.00375775	184.458	184
5	FBgn0031632	CG15628	FBtr0336962	3	0.00797347	86.9317	87
5	FBgn0031879	uif	FBtr0290119	3	0.00298829	231.954	232
5	FBgn0037213	CG12581	FBtr0078961	3	0.003882	178.554	179
5	FBgn0263256	CG43394	FBtr0308298	3	0.00521129	133.009	133
5	FBgn0263256	CG43394	FBtr0339672	3	0.00480563	144.236	144
5	FBgn0264089	sli	FBtr0330730	3	0.00831334	83.3777	83
5	FBgn0268063	ltl	FBtr0332144	3	0.00278229	249.129	249
5	FBgn0278608	Dsp1	FBtr0089259	3	0.00511062	135.629	136
5	FBgn0003254	rib	FBtr0086512	4	0.0553314	12.5272	13
5	FBgn0003254	rib	FBtr0330058	4	0.0553314	12.5272	13
5	FBgn0033483	egr	FBtr0088406	4	0.0426365	16.2571	16
5	FBgn0034504	CG8929	FBtr0345355	4	0.0258219	26.8434	27
5	FBgn0083940	RhoU	FBtr0110782	4	0.207192	3.34543	3
5	FBgn0086690	Plp	FBtr0333940	4	0.128945	5.37553	5
5	FBgn0266129	lov	FBtr0072458	4	0.07528	9.20759	9
5	FBgn0266129	lov	FBtr0330231	4	0.0763096	9.08335	9
5	FBgn0014163	fax	FBtr0075413	5	0.209535	3.30803	3
5	FBgn0014163	fax	FBtr0331176	5	0.0435173	15.9281	16
5	FBgn0035236	CG12004	FBtr0072746	5	0.0516211	13.4276	13
5	FBgn0038803	CG5191	FBtr0083908	5	0.119617	5.79472	6
5	FBgn0265274	Inx3	FBtr0345207	5	0.0392461	17.6616	18
5	FBgn0283521	lola	FBtr0089362	5	0.12441	5.57148	6
5	FBgn0039350	jigr1	FBtr0084889	6	0.257559	2.69121	3
5	FBgn0039350	jigr1	FBtr0336450	6	0.236946	2.92534	3
5	FBgn0039350	jigr1	FBtr0445401	6	0.379257	1.82764	2
5	FBgn0266696	Svil	FBtr0345108	6	0.207923	3.33367	3
5	FBgn0283521	lola	FBtr0089344	6	0.072213	9.59864	10
5	FBgn0266756	btsz	FBtr0334288	7	0.216683	3.1989	3
5	FBgn0001320	kni	FBtr0344836	8	0.141745	4.89009	5
5	FBgn0002873	mud	FBtr0308326	8	0.17383	3.98749	4
